# A comprehensive map of hotspots of de novo telomere addition in *Saccharomyces cerevisiae*

**DOI:** 10.1101/2023.03.20.533556

**Authors:** Katrina Ngo, Tristen H. Gittens, David I. Gonzalez, E. Anne Hatmaker, Simcha Plotkin, Mason Engle, Geofrey A. Friedman, Melissa Goldin, Remington E. Hoerr, Brandt F. Eichman, Antonis Rokas, Mary Lauren Benton, Katherine L. Friedman

**Affiliations:** Department of Biological Sciences, Vanderbilt University, 465 21st Avenue S, 1210 MRBIII, Nashville, TN 37232; Evolutionary Studies Initiative, Vanderbilt University, 465 21st Avenue S, 1210 MRBIII, Nashville, TN 37232; Department of Biochemistry, Vanderbilt University, 465 21st Avenue S, 1210 MRBIII, Nashville, TN 37232; Department of Computer Science, Baylor University, One Bear Place #97141, Waco, TX, 76798

**Keywords:** de novo telomere addition, DNA repair, DNA damage, genomic instability, yeast, *Saccharomyces cerevisiae*

## Abstract

Telomere healing occurs when telomerase, normally restricted to chromosome ends, acts upon a double-strand break to create a new, functional telomere. De novo telomere addition on the centromere-proximal side of a break truncates the chromosome but, by blocking resection, may allow the cell to survive an otherwise lethal event. We previously identified several sequences in the baker’s yeast, *Saccharomyces cerevisiae*, that act as hotspots of de novo telomere addition (termed Sites of Repair-associated Telomere Addition or SiRTAs), but the distribution and functional relevance of SiRTAs is unclear. Here, we describe a high-throughput sequencing method to measure the frequency and location of telomere addition within sequences of interest. Combining this methodology with a computational algorithm that identifies SiRTA sequence motifs, we generate the first comprehensive map of telomere-addition hotspots in yeast. Putative SiRTAs are strongly enriched in subtelomeric regions where they may facilitate formation of a new telomere following catastrophic telomere loss. In contrast, outside of subtelomeres, the distribution and orientation of SiRTAs appears random. Since truncating the chromosome at most SiRTAs would be lethal, this observation argues against selection for these sequences as sites of telomere addition per se. We find, however, that sequences predicted to function as SiRTAs are significantly more prevalent across the genome than expected by chance. Sequences identified by the algorithm bind the telomeric protein Cdc13, raising the possibility that association of Cdc13 with single-stranded regions generated during the response to DNA damage may facilitate DNA repair more generally.
