## Supplementary File 1 for "A comprehensive map of hotspots of de novo telomere addition in *Saccharomyces cerevisiae*"

### Sheet: a. Sequences tested for dnTA
SiRTA	Used in CATHI callibration	Strand	CATHI score	sequence 5' to 3'
12R1009(+)	yes	+	4	ATTTTCTAATGACGCAGGATTGAAAAGCAAATAAGGAGTTGGAGATTCGTTTTCTTGACCTGGGTCCTCATTTTGATTTTGGCCTCGATTGTCATTTTGGCCTTGTTGCTGATTTTGATGTTGTTGATTTGCTGAAGAATAAAGATTGACTTGAGGCAAATCAGTTATCTCTTCAAATTGATAGAAATCCTTCCATTGGACTTTCCGGTTGAATCCCATTTGCTTCAAGGTCATGATATGCGAATTTAAATTTGGATTCATGTCTAAGGCCTTGGATATAGAATTTATAGAGTCATTTAT
12R130(-)	yes	-	14	TTTCACTGGCTTGAGAGCTGCTACTTACCCTACTCAAATTCATATCTTGGATAAGATGGTCAGACGATACTTGTACAGTAGGCCCTCGCTGCTGCGACTGCGACTGCGACTGTGACTGTGACTGTGACTGGGGTTGTGGTTGTGGTTGTGACTGTTGTTGTTGTTGCTGCTGTTGTTTTTTCTGCCTGGAAGTATCTTTCACAGCATCTCCTTTTTCCTGTACAATGCCACGACTGCGACGGTTATCTTCATCGTCGATCTCTTCATCTTCGTCAACCTCGTATTTTTCCTCGTAAAGAT
12L23(-)	yes	-	11	CAGAGTAAAAATGTTCAGCACGTTGATCTTGAAAGCAGACGGAAAGTCTTATTAGATGAAATTAATGCTGAAATCTCGAAACTGTTCGCTCAGCTACCATGTGCATGTGTGTGGTGTTGGTATATTTTAGTATACTTCTTGATAAAGGTACCAAAGTACTGTATACACATGATAATAACTGGTTAGTCATCCTGGTGTTTTACTTCTTGGCATTCGGCTCGATCATGAGGATTTCGGGCCGAACCTGCTCCGAAGAAATGAAGAAATCTTTCGGCCAGGCATCATATCACAATGGGTTGC
12R291(+)	yes	+	11	GTTTGGTATGAAACATAAGGATGGTACCCACTATTTGTCAAACGTCAGAACAGGTTTAATCGTCGCCATTTTCAATATTGGCTGTGCCTTTGGTGGTATTATACTTTCCAAAGGTGGAGATATGTATGGCCGTAAAAAGGGTCTTTCGATTGTCGTCTCGGTTTATATAGTTGGTATTATCATTCAAATTGCCTCTATCAACAAGTGGTACCAATATTTCATTGGTAGAATCATATCTGGTTTGGGTGTCGGCGGCATCGCCGTCTTATGTCCTATGTTGATCTCTGAAATTGCTCCAAA
12R330(+)	yes	+	22	TTGATATATATTTTACTATATACTTTTGCTGTGTATTTCTATATGAGGCTAGTTGGTTGGTGGGAACTGGAAGTGAAAGTTCTGTTCTTTAGGGTGCAGCGGTTGCTGTTGCTGTTGCTGTTGCTGTTGCTGCTGTGGTTGGATTGATGCTTGTGATGTTTGTGGTGCCTGTGGTGCTTGTGGTACAGTTTTGCTGCCAGTTTGCTGCGAGTATGTAATTATGGGGTGAGCGGCATTTACATTAGGTGCTGGATTGATGGCTGGATTTGTTTTTTCGTAAGCGGCGATACTAGGCGTTGT
12R500(-)	yes	-	9	GAAAGCAGTCCCACTTTCTACAGAATATTGTGGAACATACGTGGGAGTAGGCCGCGCACTTTGCGGAGAAGGTCTATAATCTTGCATTTCATAATCATAGTCGTCATCATTTCCCCCATCGTTGCCGTTGTTGTTGTTGTTACTGTTATTATTATTATTATTATTGTTATTATTGTTGTTAGTACCACCAGAGTGATGATGTGAAGGTTGTGATGAAGAGCGTCCTTCGTCGGATGACTGCTTATTAGATTGTTTCCTAGAACTATCATGTGTATGAACAGATTCACTGGACAGAAAGTC
12R555(-)	yes	-	5	CAAAGGTTGTTGAAAATCAGCGGGCTGTTGTTGTTGTTGTTGCATATTAGCGGCTGTTTGTTGCTGTTGCAAGGCAGAAGCGGCGGCCGCAGCTTGTTGTTGCTGCTGAAAATATTGTTGTTCAGCAAGCTGCTGTTGTTCTTGCTGCTGGTCCAGCCATCTTTGCTGAGCCATTGCTTGTTCCTGGTCCTGTTGGTACTGATACTGTAAGTATTCATCTTGGGAGATTGGATTACCGAAAATGTCGTAGTACGCTGGTTGTTGTTGTGGTTGTTGTTGTTGTAAAGGAGCTTGAAATTG
12R700(+)	yes	+	8	AGGGTCATTCAAAAGGCTCGCGGATTGGCAGATAGCATTATTGTTGTTTATGTTGTTCGTACTGGCCGATGTATCGTTAGTGGCCGCATTAACGTTGCTGCCGTTATTGTTTGTGTTCTCCAGGGGTTTGTTGGAAGGAGATGGCAGCGGCAGTATGACCATATTGCTGCTGTTCGGTCTAGAGTAATCAGAAGTGTTGTTACTGAACAAATGAGAAACCTTCTTGTACTGGGATAATTCGTAGTTGTACTGGTTGCATCCCGGCGATAAATCGAGCAAAGTCTCCAAACTTTTTAGTTT
12R874(-)	yes	-	11	ACGGGCTCATACGCAGTGTGTTGTGATCCTATTGATGGCTCCTCAAATTTGGACGCCGGTGTCTCCGTTGGAACTATCGCGTCTATATTCAGACTGCTACCAGACTCATCAGGTACTATAAACGACGTACTGAGATGTGGTAAAGAAATGGTAGCCGCTTGCTATGCCATGTACGGATCCTCTACGCATCTAGTATTGACATTGGGTGATGGAGTTGATGGGTTTACCTTAGACACAAACTTGGGCGAATTCATCTTGACTCATCCTAACTTAAGAATTCCGCCTCAAAAGGCCATCTAC
14R131(+)	yes	+	25	TTTAATTTCTTGTGTGGACGAGGATACTTTTCAAATAATGAGGGCGATTGAGGAAGTAATGGTGATGTTACAGCTGATTTGATTTGCGATGCCGGCATCATAGGTGGAGCTGGCGGAATGACGCCATCAGTAGATGAAGATAATACAGATGGTAGCGGCGGCGGTGGTGGTGTTTCTCCCTTGGGTTTGCCGAACAATGCCATGGGTGGAGGAGGAGGTGGTGGTGGTGGAGGGGGAGGAGCAGGAGAATCCCCAGTAGTTTCTTGCTTGACAGTGTCGTCTTCCGACTTTTTCTCTTTCT
14R235(+)	yes	+	9	ATATTGTAGCCCGTTGCGCCGGTGGTAACAATGCCGGGCATACCATTGTTGTAGACGGTGTTAAGTATGATTTCCATATGTTACCATCTGGTTTAGTCAACCCAAACTGCCAAAACCTTTTGGGTAATGGTGTTGTTATTCATGTTCCATCTTTTTTCAAAGAGTTGGAAACCTTGGAAGCTAAAGGTTTGAAGAACGCAAGGAGTAGATTATTTGTTTCTTCCAGAGCACATTTAGTCTTTGACTTTCATCAGGTGACTGACAAGCTAAGAGAATTGGAGTTATCAGGTCGTTCTAAAGA
14R250(+)	yes	+	6	TCTTGGTCATTAAAGGGCATTTTAAATCAAGATGGTAGTAATAATTATCCTTACAGAATCCGTAGGTACAATGCTGATGTTGTTGCTGATAATTTTGAATTTGGTTCAGACAAAAAGGTTATCGTTGCCTTGAAAGACGATGTCTCTCTATCGAAAGTGAAATCCTTTAAACAGCCAAGCAAAGGAGTCTTGATGCCAAGTGCTTCCCTCCAAGATTTTTATGGCTAATTCTTATTTTCAAGGTTTTAAAGTTGTATTCCGAGTGTATTATATAGTTGTTTCCCTTCCGGAAGTTGTGTAA
14R265(+)	yes	+	4	CAAATCCTCCTGAGCCAGGACTGGTTGGCTGTGTATAATATCCTGTCAACGAACGAGAATTGACATCTTGTGATAGCGTTTGCAGTCGTTTTTGTAACTGTTGAGACAATGATGGATCAAAAAGCATATTGGTACCTGGGTTGCTTATTGTTGTATTACTGAATGCACTCGTATCTGTAATGCCGTTTCTCTCTTTATTACTATTTTTATTGTTTTTCCCATTTTTAGCATTTTTAGCCACCCTGGTGCCTCTTTTTTTCGTTCGGTTGTTTGGCATGTTTTTATTTCCATAGTTCTTAA
14R269(+)	yes	+	18	GATTCCACAGACAAATCTTGATGTGAATGGTTAGAATGTAACCCAATAACCTGGCCTTGAGAAGATAACGGTATTGAAGAATTCACTTGTTGTTGATTACATTGTTGTGGTGAATGTTTTTGCGTAGAGTGTTGTTGTGGCTGTTGTGGCTGTTGCTGCTGCTGTTGAGATTGCTGTTGGCTTAAAGGAGAATCATTGGAAAATGGATCGCTGAATGAAAACCTGGATCTTTGTGATAACAGACTTGGCCTTTTCATTCCCGAGTTCGATTTATTCAATCTTGAGGTGTCATTGAAAATGG
14R306(+)	yes	+	15.5	TGAAATGAAGTTGCAGATATGGAAGACAAGTATGTGTAACTAGGGGATATTACGGTGGGTGTTGATGGTGAGAAAATAGAAGATCTGCTGTCGAACGAAAACAATTTAGTGTCTGAATATGATGAAGATAGTGATAATGACAACGAGGACGATACCAGTAACGAAGATGGTGATGATAACGACGACCATGATGATGACAGCGATGTAGCTGATGACGATAACGTTGGTGTTGTTGATGTTAACGATGACCATTCCGACGTTATTGACGACGATGATGACATTGGTGACGTCGATGAGAAAA
14R321(+)	yes	+	11	AGGAGTAGAGGTGGTAATCTTTTCGACCCACCAGGTGTGAGAATAGGCGGAGATATTATAGTAGGTCTTTGTTGGCCTGGTAAAAAACTAGGTGAGTCTTTTTTTACGTCATTATGATTACTATTATCTGTAACGGTTGAATTCCCATTTTCTTCTGGAATACTGTTCAAACTATGAGTGGAACGTTGGGAATGTTGTGTTATCGTTGAGGTAGAATTGTTTCGTGAAAGCTCTTTTGGTAGAGACGGATGGGAGATCGTGCCTGGAAGTGACAAAGCCTTCTTGGAAGAGGCGAAGCTT
14R332(-)	yes	-	12	GGTATTGATCATCTGATTTGAAGCTGCGTAATTATTATGTGGTGGTGGTGTGGCTGGATAATTCAGGGCTGGAACGTCTGTAAAACCGCTGCCAAGGTTACCTGTCTCACGTTGTAAATGCTCTTGTAACGATTGATGAGAGCCTTGCTCTTTCATGTAGTTGCTACTAAATCCTGCAGCAGGCGGTCTAGGAATTTGCTGATACGGATTCATTTCGTTGGCGTATTGTTGTTGTTGTTGATGCTGTTGGTCTTGTTGTTGGGACATATAATAGCCATGTCCTGAAGTAGGTGCACCCTCA
14R333(-)	yes	-	0	GCTGCTGCTTTATCTTGCGTTCCTTTAGTCAACAAATCTGGTCGTCTTTCAAAGTACATATAGTTTGATATGGTACCATTATTAAAGCCGCTCTGAACGGGAGATTGTGATTGCTGCTGCTGTTGTTGCTGCTGTTGTTGTTGTTGTATTTGCATATGTTGCTGTTGTTGTTGTTGTTGTTGCTGCTGCTGGTATTGAAGTTGTTGCTGTTGTTGCCGGGAATTTTGTTGCTGTGCTTGGGAAAGTTGTTGCTGAACTTGGACATTTTCCTGTTCTTGTTGTAACCTCTGGAAGCTTTTCA
14R343(+)	yes	+	10	TCATACGAAGTTGGATCAAGCTTCGACGCCTCTCTTTCTTCGTCATAGTGCGAGTCATCTGGTTGTAATTGATAACGATTGGCCTGTTGCTGGGCCTGGGCTTGTTGCAATTGTTGTTGCTGCACTTTGGCTTGTGCTTGAGCCTGTGCTTGAGCCTGAGCCTGCTGTTGTTGTTGCTGTTGATTGTAATGATGGTGATGATCGGGTGATGAATATTGATGGTTTTTACTTCTATGCCTTTTTGATTTTTCATTTGGTGGATTTGGGTGACCATAACCATGTAAGTTCGGCTTTTTGTTTA
14R409(+)	yes	+	6	ACCTCGATAATTTCCATGGCGCCAGCGGCTACAACGAGAAATATAGTCGGTGGTGCAGATGGATCTACTATTGTTAACAACAGTCAGGAAATGTATAAGAATTTACGTCACTTGATATATGCTGCAAACCAGCCAAATGGGACCGAAATTTTACATTTGGATTTACCTGCAACAAGTGCAGAGGAGTCAAACAATATGTTCAATGTAGATGAGGTCACTTTGAAGCAAAGGAAAGATAAGCATGGTCTTTTTAGTATAAGACTAACCCCATTTATTGATAGTTCGTCCACGACAAATCAAG
14R416(+)	yes	+	10	TCCCGAATTATTGAAATACGACAGGAGATCTTATGGTGGCGGTCACCCAAGATACGGTGGTGGTCGTGGTGGTCGTGGTGGCTATGGCCGTAGAGGTGGTTACGGTGGTGGCCGTGGTGGTTACGGCGGTAACAGGCAGAGAGATGGTGGCTGGGGTAACAGAGGTCGTTCAAACTATTGAAGTCAAAGTGATTCAATTCATTCATCTCTATTAATAATAATTATATAAGTTGACTGCACCTTATTTCTTCAATGCATGATAAAATTTTATTTGCTGTATACTACATTTTTAATATTTTAA
14R487(+)	yes	+	4	AAGACGAACTTAACGGAAAGGAAGGATCTAGCATGTCCATGGTTAAATCTTCTTCTTCGCTGTCACTTGATTCTATTTGGAACTTGGGATTCTTGTGCATGTTTGCAACAGGGTCAACGTTTGATAAAATGGATTGTCTTTGAAATAGTATCGAAGATGACCGGTTTTTTGGGGATTTTGCATTGTTATTAGCATTATTTGAATATTGTCTCGCAGATTGCTGCGGAGATACATAAGGCGAAGTAGCTGGTAATTCTGTAGTTTTGATGAAGGGGTTGGAAAATGTCGTTGTTGCTGACG
14R527(-)	yes	-	4	TTGTGCTTATAGTCGCGATTGTGTTATTCAATATGGCACCAGTGCTAATATGTCTTGAATTTTTCAGTCGGCTTAATAATTTTTTGTTATTGTTTAGCAATGGGGCGCTTATCTTTGAGGTTATTCCATGATTTTGTTGCTGTTGCTGTTGTTTTGGAGGTTGCTGTTGCTGCTGCTGCTGCTGGCTGGAGGAGTCAGGAAATATTAGGTTTTTAGTCGAATTAGCTGCCGATTCATAAACAAATGTTTCCTCAGAATCACTAATTTCATTTTCACCTACAGCTGTAGCCAGCCTTGCAGC
14R530(-)	yes	-	18	AGAGCGTGGAGTAGTGGGCATCCTTACGGCCATCGGTGTTCCATGATGTGATGACTTATTATATGGACTTGTGGCTAAATACATTAAGAGATCAGCGCCCGCAGTGTTGTCGCTGTCCTGTGGAGCATCCTTAGAGCCTGCTGCCTTCTTCTTGATATTATTATTGTTATTGCTATGGTTACTGCTGTTGTTATTATTACGTTTTGGCGTCATGAAATTCTTATCATGGGGGCGCTGGTAGTGTGACGAAGCGTGTGGTAAGATTATAGGTGTAGCAGAAGCCCTCGGAGTAGATGGAGTG
14R566(+)	yes	+	12	GTCATCGCTTAAGTATTGTGATGAAACGGTTGATTCATTAATGTGATCATTGTTCACCCTTGAGAATTTACTAGATGTAGCAATATTGTGAGCTTTTGCTGCTCTTGGTTTTGAACTATTTGTTCTCTGATAATTACGAGTTGTAACCTTTGTGTTAGTCGTGTTTGGAGATGTGCGAGAAACATTTTTGTATTCGCTGTGTTGTTTGTATTGGGACGGTTTATTTAGATTCATGATTTTATTTTCGTCATATATTAACTGAATTTCAGCGAATAATTGGGAAAGTTTCATGTTCGTTTTG
14R567(+)	yes	+	22.5	GTGGTGGGATATACCGTGGCAACGGATAGTGTGGGTCCGGTTGATAATACGCAGGTGACGTTTGATAATGTGAACACGTCATCATAGATGGTTGTTGGTAATGTGCCCAGTTAGAGGCCATAGCTTTGTTTGGGGTCATCATGCCGTGCTGTTGGTACTGTCCATTCTGTGGAGGTGGTACTGAAGCAGGTTGAGGAGAGACATGATGATGGTTCTCTGGAACAGCTGATGTCCCAGGTGTTGTCTCTTGTTGAGAATTAACCTTAGTGGAATCTCTATCAAATTCCGGTAAATTGGAAG
14R580(-)	yes	-	10	GATCTTGGAGATAAAAACTGGTTTGTGAGGGATGGCCGATGTTGATTATCAGCAGGTGTTAAGATATCGTCCCACTGAAATGTATCAGATTGTTCGACTTTTAAAGTTGGTGTTTGCTTCTGCTGTTGCTGTTGTTGTTGCTGTTGCTGTTGCTGTTGCTGTTGTAACTGTTGCTGTTGTAACTGTTGCTGTGGAAGATCTGGTTTGTATAGACTTTGGTAATTCAAATCTGCAGAATAAGAACCGCTTGACGGAGACAGCAAGCTGTTCACGTTAGAATCAAATGAGTCCGGGATGCCAG
14R596(+)	yes	+	10	TAACACATTGTAATAAAGGTTCTTTGAACATGTTACCAGCCTCTTCAGAGATCGATCCGGTTCTGTTGAGCCAAATACTCACTTATCCAAGGATAACTTTCGTCCCGCGAGGAGCAGTGGTTTTGGAGGAGGTTTAGGCTTTAAATGTGAAGGCTTAGGTGGTGGGGTAGGTTTTGTTTTTTTGTCTTTTGAAATCGGGCCACTTGATTTCAGCATTGTTGGCTTATCTATCTCCCCTTTCTCATGCAGCTTGACCTTGGACATTTTCCTAGCGTTGAATGACTCCTCAGAAGAGTTGAGT
14R604(-)	yes	-	8	TTTTTTTTTTAAAAATAGTATAATATAATGAATGGATTCTTGTCGTTCTTTTTTTATTTTATCTTGGGATTTGTAGGTTGCCTCTCTTTATTCTTTCTTTTTGTTTCATTCCACTTTTCTTCATAATATTTATTGTTGTTGCTGCTGTTGCTGCTGTTGCTGTTGTTGCTCAGACATAACCGGTTGTTGTTGGTCATTCATTATAAGTGGCTGACCGCCCTGTTGCTGCTGCTGTGGCATAAAATTTGATCTTTCCTTACCCCAACCGGTTCTCAAGTTTCTGCCTTGAAATGGGAAGTTT
14L07(-)	no	-	23	CATAATGATGTGGGTGCATTTGGTACTGATTTAGTGAGAGATGGGCCATGGAGTGGAGTGGAATGTTATGGCAGGGTAAGTTGAGATGGTATATACTGTAGCATCCGTGTACGTATGACCGATCAGAATACAAGTGAAGGTGAGTATGGCATGTGGTAGTGGGATTAGAGTGGTAGGGTAAGTATATGTGTATTATTTACGATTATTTGTTAACGTTTCAATATGGAGGGTAGAACAACAGTATAGTGAGTAGCAGATGGTCGATGGTAGGGTAATGGTAGTAGAGTTGGATTTGGGTAAT
14R719(+)	yes	+	11	TTTTAAACTTTTTTTTTTAAAATTGTGTATACATATAGTACATAAATGATCATTGGTCCCCATCAATACCGTATATGACACCTTGGTACTTGGCGAAATCCGTACCGTTTGGGAACTTATGCATAGACAGCTTGCTCAATTGGCAGAAGGATAGAAGCATCAATAGACTCTGGCCGCCTGTAGTAGTAAATATAGAGAATCTTGGTAGCCCTAACTCATCGGCAAGTGTGGTTAGTGAATATTGCTGCTGCTGTTGCTGTTGTGAAGATTGTTGCAATTGAGGGTTCTTGAACTCCTGGAT
14R720(+)	yes	+	5	GCTGCTGTTGCTGCTGTTGTTGTTGCTGCTGTTGTTGTTGCTGCAGAACGTTCAGTCCGGGCGGCAAACTAGCCACCGAAACAGGCGTTCCTATATTAAATGGCTGCTGTTGTTGTTGCTGTTGCTGTTGTTGCTGAGTTAACAGTGGCTCGTTCTTCTGCTTCAAAAGATAGGCATTGTTCATCTCCTGATTAACAGAGCCATTAATTGTATTTACAGGCATCCCTTGAGGAAACATTCTTGCTCTATTAACCTTTGGCGAATACACCTGAGGTCCCATGTTTTGCTGCTGGTGTTGTTC
14R724(+)	yes	+	0	ATTTTACCAGTTGCCTTAGTTTTTCTGTTTTTAAATCCAGTGAAGTGGTGGACGAAGCTTGTTCTTCTACTTCTCGATCGAGCTTTTCTCCATTCTCTTTATCTGGTTGTTCTACATCCTCTTTTTCTTCTTGTTTTTGCTCTTCTTCTATGTCTGACTCGTTTTCACTTTCGATGTCTTCTACCTTCTTACTGAAGATATCATCCTTACTAGAAATTTTTTTCTTGGTCTGAATTAAGACGTTATGTTGATCGGTTTCCTCATCTGAGGAAAAGTCTTCAAAGTCACTATTTACTTTTT
14R773(+)	yes	+	13	CTTCTTGTGGCTATGTTCAGTATTGGATGTGCCATAGGTGGTCTTATTTTTGCCCGTCTTGCTGATACTTTAGGTAGAAGGCTGGCAATTGTAATCGTGGTGTTGGTATATATGGTTGGTGCAATTATTCAGATCAGTTCGAATCACAAATGGTACCAATACTTCGTTGGTAAGATTATCTATGGTCTTGGTGCTGGTGGCTGTTCGGTGTTGTGTCCAATGCTTTTGTCTGAAATAGCTCCTACAGATTTGAGAGGTGGACTTGTCTCATTGTACCAACTTAACATGACCTTCGGTATTT
14R779(-)	yes	-	22	AAAAGCGATAAAAATTAATTGAATGTCCACCCTGCATGATTAGTCCTTTTTATCTGGCTGGACAAATGAAGCCTATTATAAGTATTAATATATTAGCTGCTGCAGACTAGAAACGAAAGCAGTGATAAATCATTGATAGACACACATTTCCTCATCGTTGTTCTTCATTATTTACAGGAAAGAGCAGAGAAAGGAAGAAAGAAATTGCAAAATATATGACAATTAACACAAAGAACATAGTTGTTGTTGGTGCTGGTGTGTTTGGTGTGTCTGTGGCAAATCACTTGTACAGGGAACTGGG
14L35(-)	yes	-	30.5	TCCTCGTCATCATTGTCATCATGAGGTAATTCCCGGATAGATGAATGCATTCGTTTCGGAGAGCTGGGAGTAGCTGTATTTAAGTCTGGCACAGAGTGCGACTTGGAGGATAGCGACTCTAGTGTGGGCGGCAAGTGTTGTTGGTGCTCGTGGTGGTGCAGCGTGTTGTTGCTGCTATGTACGATTGGTGATTGCGAGCTTACAGATCGCTTGGATTTATTGGCATGCAGGGCGAACTTCAACCCTTCATGCAGACCCTCAAGATACCTGATATCGTTTTGGATCTCCTTTGGATCATCGT
15R1084(+)	no	+	23	AGGGTAATAGTAGGGTAAGTGGTGGTGGAGTTGGATATGGGTAATTGGAGGGTAACGGTTATGATGGGCGGTGGATGGTAGTAGTAAGTAGAGAGATGGATGGTGGTTGGGAGTGGTATGGTTGAGTGAGACAGGGTAACGAGTGGAGAGGTAGGGTAATGGAGGGTAAGTTGAGAGACAGGTTCATCATATATATGTCACTGTATTGCATGCTGGATGGTGTTAGACAAGGCCGTAGGGACATATAGCATCTAGGAAGTAACCTTGTACGAAAATAGGCAATATTTCCTGTTTAGGCGAT
3R309(+)	no	+	30	GTATCTGCGGATCTGATTTTCATATAGCCGTTGGTAATTGGGGTCCAGTCCCAGAAAATCAAATCCTTGGACATGAAATAATTGGCCGCGTGGTGAAGGTTGGATCCAAGTGCCACACTGGGGTAAAAATCGGTGACCGTGTTGGTGTTGGTGCCCAAGCCTTGGCGTGTTTTGAGTGTGAACGTTGCAAAAGTGACAACGAGCAATACTGTACCAATGACCACGTTTTGACTATGTGGACTCCTTACAAGGACGGCTACATTTCACAAGGAGGCTTTGCCTCCCACGTGAGGCTTCATGA
10R733(+)/4L13(-)	no	+/-	17	CGTGGCCATGTTCAGTGTAGGATGTTCCATTGGCGGTGTTGCTTTTGCGAGACTTGCTGATACTTTAGGTAGAAGGCTAGCAATTGTAATCGTGGTTTTGGTATATATGGTTGGTGCAATTATTCAGATCAGTTCGAATCACAAATGGTACCAATACTTTGTCGGTAAGATCATCTACGGTCTTGGTGCTGGTGGCTGTTCGGTGTTGTGTCCAATGCTTTTATCTGAAATAGCCCCCACAGATTTGAGAGGTGGACTTGTCTCATTGTACCAACTTAACATGACCTTCGGTATTTTCTTG
9L44(-)	no	-	20	AGGAAGAAAGAAGACCATTTGGTAAAGGTGGAGCTGGAGGAGTAACTAAATCGTGATTGGAGGGGCCTTTGTTCATCGACAAGGACTCGGGTAAAGGCGGTGGCGGTGGTGGTGGTGGAACGGCGCCACAAGTTTTAGTTTTAAATAGATCTGGAAGGGGTGGCGGTGCAGGTGCTGCAATACAGGAAACACCATCCGGTTTAGCTTCTGCTTCAGTCAAAAGAGACTGTGGAAgtggaggagggggaggtggaggagggggcggtggaAGTTGAGGTAGTTTAACAACTTCAGGTACTA
5L35(-)	no	-	28	ATTCTCATCAATAAATCTTGTATGGAAAATGCGGATTGCGGAAGGCCCAAATCCTTGATAAGGTCACTGTATCTGCTGCTTCTCATATCCTTTGTATCCTTTTCGGATGTAGGATGAGTTGGTGTGGTGTTACTACTAGGATTTGGCGTGGATGAAGGACCTGCAGTGGAGGGTGTTGTTGTGGAGTTTTCCAACACCTTCAAATCGAAGAAAACTGGATCTCTTTCCGATTTGGATAGCAATTGATTTTGTTCTTCAAGAACTTTGAACATTTTGCCCAGCCTAGTAATAGCTGGTTCGT
6R210(+)	no	+	61	GTACATTCCCCGTTGAAAGTGATACAGCTTTCTTGATTGACACAATAGCAATGGCCTTCAAATGCATATCTCTACTATCGGCTAAAAAACGAATGACTCACGTTATCAGGCTCATAGCTTGTGTGTGTGTGTGTGTGTGTGTGTGTGTGTGTGTGTGTGTGTGTGTGTGTGTGTGTGTGTGATTGTTGTTCTAGTCGCTTGCTTTATAAAGTAACGACACTTTCTGGTGCCAATATGTGAAAACGCATTACAGAAAAAAACAGTTGTATTCTACTAAAAACACATCAGTAGTCACAGAAGT
6L22(-)	no	-	5	GAAGACGCGGATATAATGACATTTCCTAACTTTTGGGCAAAAATTCGCTATCATATGCGAGAACCGTTTGCGGAGTTTCTCGGGACACTAGTTCTTGTCATTTTTGGTGTTGGTGGTAATCTTCAAGCAACTGTAACAAAAGGTAGTGGTGGTTCCTATGAATCCCTATCATTTGCATGGGGGTTCGGTTGTATGCTTGGTGTTTACGTCGCAGGCGGTATTAGTGGTGGTCATATTAACCCTGCTGTTACGATTTCAATGGCAATTTTTCGAAAATTCCCCTGGAAAAAGGTGCCCGTA
7R1089(-)	no	-	26	ATACGACTCTTTGTTAATGTCGGTGACTGGATGGAATCTATTATCCTCAGCATTGCCATCTTTATTGGCGTCCTCCTTGGCACTAGCGTTGGTACTTTCAGTGGTAGTGGCATTAGTGCTGGAGTTGGTGCTAGCAGTGGTAGTGGCATTAGTGCTGGAGTTGGTGCTAGCAGTGGTAGTAGCACTAGTGTTGGAGTCGGTACTTTCGGTGGTAGTAGCACTAGTGTTGGAGTCGGTACTTTCGGTGGTAGTAGCACTAGTGTTGGAGTTGGTACTTTCAGTGGTAGTCGCACTAGTCCTG
7L67(-)	yes	-	28	ACGTATGATGGCTGTTTTTTATTCTGTCGGTTTTTGGTTGCCGTAGTAAATATAATTTGGTAAGCGTGTTGTGCTGTGTTGTGTTGTGTTGTGTTGTGTTGTGTTCTACTAATTGGATTGTGCGAATAAGTGAAACGGTTGCTTCACCCAGCGGGAAAAGGACAACCTGGTATTTGGTGTGAGATAAAGTTATAGACAATCTGGTCTTTTGTTATTAAGTTCTCTTTTCTTCTATACCGTCCAGTTTACTGCTCTCTTGCTTTTCGATAAAGCTAAAATAAAATAAAAATATGTCACTAT
7L69(-)	yes	-	34	ATATTATATTCTTATATGGCTATATATGTTTATATATAAAGGTAAAGACAAACAATAAAGAACATACATATATATATAGATAGATATTGTGTGTGTGTGTGTGTGTGTGTGTGTGTGTGTGTATAGCAAGCGCATGAATTTCATCACAATGTCATGGTAATGGTTGTGGTGATGGTCGAAGTAGAGGTGTAGGATACGTCTTCTTCGTCTTCTTCTTCCTGTTGTCGTAATAGCTCCTGCTGCCTTTGGAACTCTTCTGCTGCAGCTTTTTCACGCTCTTTTCTTTCACGTTCCTTTCTT
2R780(-)	no	-	13	CTTGACCAATTTGGGGATGTAAGTTGTGTGGTGCTGGAGGAGGAGGAGGGGTAGAAGTCGCTGATTGATTAGCAATGGGTTGAGATTGTTGCGGAGGAGGGGGTGGAGATTGATGCGTTTGCGGTGGCGGTGAAGTTTGTTGTTGTTGTTGTTGTTGTTGTTGTAGACGACTCCTCAGTAACTGTTGGTGTCGTTGCTGAATCATCTGCAATTGTTGTGGTGTGAG
7L37(+)	n/a	+	4	ATGGAACTCCGTAGTTTTTCTAGACAGCCTGATGGCATACTTGCTAACCCAAGATTGGGAAGGGAGGAAGTATTGGAAGGTGAACATCCGCAAGATGCTAGATTAGCCCGACAAAGCATTTGGTTGAGCCCAAGTTTAATTGCGGAGTATATACAGCTTTTTTTCAATTTTATTATAGGAACTATAGGACTGTCTCTTGCTATTAAATTCATTTTGATGATAAGAAACGATGTTAACTTAAAACTGGAGCATAACGTGAGGGAAGAATTAGATAAAATTGCAACTTGCAAATCAAGGTATT
Tel-11	n/a	n/a	11	GTGTGGGTGTG
2xTel11	n/a	n/a	22	GTGTGGGTGTGGTGTGGGTGTG
Supplementary File 1. Tested sequences and Oligos. a. Sequences added to the chr. VII test site. The second column indicates if a sequence was used to callibrate the CATHI algorithm (see Supplementary File 3). b. Oligos utilized for strain construction and analysis. c. Oligos used in fluoresence polarization experiments.

### Sheet: b. Strain and PCR oligos
Oligo Name	Sequence 5' to 3'	Length	Description
UBP10 KO FOR	CTACAACTCATAGTATCTGTAAATCCGTCCTATTGTCATATCACAATCACCGGATCCCCGGGTTAATTAA	70	Used to construct strain for Chr. IX standard curve in Figure 1
UBP10 KO REV	CGCTTCTCCAACTCTGTATACTGAGAGTTGTTTTATAAGTCAATAAAGACCGGGAATTCGAGCTCGTTTAAAC	73	Used to construct strain for Chr. IX standard curve in Figure 1
UBP10 KO CHECK FOR	GAGCTATTAAGCATCATATAC	21	Used to construct strain for Chr. IX standard curve in Figure 1
UBP10 KO CHECK REV	GTTAGCAAAGCTCGGTAG	18	Used to construct strain for Chr. IX standard curve in Figure 1
HIM1 KO FOR	GACAGCTTTTTATACATATAGACCCTTTGAAGAATATTCCAAACTAGAAAGGCGGATCCCCGGGTTAATTAA	72	Used to construct strain for Chr. IX standard curve in Figure 1
HIM1 KO REV	GTATTAGGCTACTATTTATTTAATAACTTCGCATCTATCAAAATAAAAGACTGGAATTCGAGCTCGTTTAAAC	73	Used to construct strain for Chr. IX standard curve in Figure 1
HIM1 KO CHECK FOR	CAATACATATAATGATGGGTGAC	23	Used to construct strain for Chr. IX standard curve in Figure 1
HIM1 KO CHECK REV	GAATTGTCGGCCATTACTGGCG	22	Used to construct strain for Chr. IX standard curve in Figure 1
NUP170::Trp Rev	GGCCTCTTTATTACATTAAAATATACACGTACATTACCCTGCTATCTATATGGAATTCGAGCTCGTTTAAAC	72	Used to construct strain for Chr. IX standard curve in Figure 1
NUP170::Trp For	CCTTTACATCAAATAAGCACCGCAAGATATCCTAAAATCGACATCCCGGATCCCCGGGTTAATTAA	23	Used to construct strain for Chr. IX standard curve in Figure 1
NUP170 Check For	GGATGTGTTCTTTGTGACACGC	22	Used to construct strain for Chr. IX standard curve in Figure 1
NUP170 Check Rev	CTGATTCTCTCTGACCTGTTCG	22	Used to construct strain for Chr. IX standard curve in Figure 1
Rad52koR	GATGCAAATTTTTTATTTGTTTCGGCCAGGAAGCGTTTCAGAATTCGAGCTCgtttaaac	60	Utilized to generate RAD52 deletion construct
Rad52koF	CGAAAAATATAGCGGCGGGCGGGTTACGCGACCGGTATCGCGGATCCCCGGGTTAATTAA	60	Utilized to generate RAD52 deletion construct
chr7presirta5testfor	CGGAAAGCTATATGATATAAACTAGCC	27	PCR primer to amplify centromere proximal region or SiRTA region in HO cleavage assay on chr VII
chr7presirta5testrev	GCTCGTAGACATAGGTTAAGATCA	24	PCR primer to amplify centromere proximal region in HO cleavage assay on chr VII
c7closechkrev	GTTAATCAACGTTCCAGTACCA	22	PCR primer to amplify SiRTA region in HO cleavage assay on chr VII
chr7LEGfor	TCTAATTCTTCCCTCACGTTATGCT	25	PCR primer for positive control in HO cleavage assay
chr7LEGrev	CGTTAAGTCAACACCTGCTAA	21	PCR primer for positive control in HO cleavage assay
c7newendchkfor	GAACCAGTTCAAAGTAGCAGC	21	PCR primer for negative control in HO cleavage assay
c7newendchkrev	AGTTAATATACGGAAAGAGC	20	PCR primer for negative control in HO cleavage assay
telcheckblueR	CCCACACACCACACCCACA	19	PCR primer to amplify fragment containing telomeric repeats
rt9L44 HS for 2	AACGTGTCTTCCCAAAGTGTGTC	23	PCR primer to amplify telomere region in HO cleavage assay on chr IX
TelcheckgreenR	CACCCACACCACACCCACA	19	PCR primer to amplify fragment containing telomeric repeats
Int BNR1 for	GGACAATGTCGTTATCACAG	20	PCR primer to amplify centromere proximal region or SiRTA region in HO cleavage assay on chr IX
HS check PSirta1rev2	CGATGAACAAAGGCCCCTCC	19	PCR primer to amplify centromere proximal region or SiRTA region in HO cleavage assay on chr IX
Core 2 check	CTAGGAACACAACCTAATTACC	22	PCR primer to amplify SiRTA region in HO cleavage assay on chr IX
MCM10 F	CCTGAAGATGACTTAAAACGGG	22	PCR primer for positive control in HO cleavage assay
MCM10 R	CCTCGCCCTGAGGGTCTCCCATG	23	PCR primer for positive control in HO cleavage assay

### Sheet: c. Polarization oligos
Oligo Name	Sequence 5' to 3'	Length
6L22(-)75	AACTGTAACAAAAGGTAGTGGTGGTTCCTATGAATCCCTATCATTTGCATGGGGGTTCGGTTGTATGCTTGGTGT	75
14L35(-)75	GTGTGGGCGGCAAGTGTTGTTGGTGCTCGTGGTGGTGCAGCGTGTTGTTGCTGCTATGTACGATTGGTGATTGCG	75
2R780(-)75	TGGGGATGTAAGTTGTGTGGTGCTGGAGGAGGAGGAGGGGTAGAAGTCGCTGATTGATTAGCAATGGGTTGAGAT	75
14R306(+)75	GGTGGGTGTTGATGGTGAGAAAATAGAAGATCTGCTGTCGAACGAAAACAATTTAGTGTCTGAATATGATGAAGA	75
12R330(+)75	TGTTGCTGTTGCTGCTGTGGTTGGATTGATGCTTGTGATGTTTGTGGTGCCTGTGGTGCTTGTGGTACAGTTTTG	75
14R131(+)75	GTGGTGGTGTTTCTCCCTTGGGTTTGCCGAACAATGCCATGGGTGGAGGAGGAGGTGGTGGTGGTGGAGGGGGAG	75
2R780(-)75m1	TGGGGATGTAAGTTCACAGGTGCTGGAGGAGGAGGAGGGGTAGAAGTCGCTGATTGATTAGCAATGGGTTGAGAT	75
2R780(-)75m2	TGGGGATGTAAGTTGTGTGGTGCTGGAGGAGGAGGAGCCCAAGAAGTCGCTGATTGATTAGCAATGGGTTGAGAT	75
2R780(-)75m1m2	TGGGGATGTAAGTTCACAGGTGCTGGAGGAGGAGGAGCCCAAGAAGTCGCTGATTGATTAGCAATGGGTTGAGAT	75
6R210(+)75	CATAGCTTGTGTGTGTGTGTGTGTGTGTGTGTGTGTGTGTGTGTGTGTGTGTGTGTGTGTGTGTGTGTGATTGTT	75
tel11-75	GCTAGATCGAGCGCTCCTTTTATCACATTTCCGTGTGGGTGTGCTCGACGACCGCCGCCTTCGCTCTTTCGCTAG	75
tel11-75rev	CTAGCGAAAGAGCGAAGGCGGCGGTCGTCGAGCACACCCACACGGAAATGTGATAAAAGGAGCGCTCGATCTAGC	75
2xtel11-75	TCGAGCGCTCCTTTTATCACATTTCCGTGTGGGTGTGGTGTGGGTGTGCTCGACGACCGCCGCCTTCGCTCTTTC	75
Tel 11 6-FAM™ (fluorescein) 5'	GTGTGGGTGTG	11
