## Supplementary File 2 for "A comprehensive map of hotspots of de novo telomere addition in *Saccharomyces cerevisiae*"

### Sheet: a. Chromosome clips
Chr.	left clip	right clip
1	62	230118
2	1	813135
3	365	316520
4	156	1531933
5	1	576874
6	1	270112
7	36	1090940
8	36	562455
9	78	439814
10	61	745662
11	69	666603
12	76	1078177
13	53	924304
14	1	784037
15	118	1091273
16	1	948066
Supplementary File 2. Yeast genome coordinates used as input for CATHI program. a. Coordinates excluding only the terminal telomeric repeats. b. Coordinates cooresponding to the nonessential and essential regions. The nonessential region is defined as the region between the end of the chromosome and either the left or right border and the essential region is defined as the region between the cent…

### Sheet: b. nonessential regions
Chr.	left border of Nonessential region	Cen left	Cen right	right border of Non essential region
1	58695	151465	151582	175135
2	14241	238207	238323	739544
3	22429	114385	114501	286443
4	33415	449711	449821	1499335
5	43252	151987	152104	536021
6	43628	148510	148627	253329
7	36933	496920	497038	1051725
8	75412	105586	105703	498422
9	61013	355629	355745	399236
10	53341	436307	436425	696949
11	39163	440129	440246	603072
12	39804	150828	150947	1058518
13	11483	268031	268149	902413
14	40619	628758	628875	724306
15	44938	326584	326702	1039389
16	39121	555957	556073	919041

### Sheet: c. Subtelomere coordinates
Chr.	left subtel start	left subtel end	right subtel start	right subtel end
1	1	801	229411	230218
2	1	6608	812379	813184
3	1	1098	315783	316620
4	1	904	1524625	1531933
5	1	6473	569599	576874
6	1	5530	269731	270161
7	1	781	1083635	1090940
8	1	5505	556105	562643
9	1	7784	439068	439888
10	1	7767	744902	745751
11	1	807	665904	666816
12	1	12085	1064281	1078177
13	1	6344	923541	924431
14	1	7428	783278	784333
15	1	847	1083922	1091291
16	1	7223	942396	948010
