## Supplementary File 3 for "A comprehensive map of hotspots of de novo telomere addition in *Saccharomyces cerevisiae*"

### Sheet: a. Pooling Vs PCR
Chromosome VII
Sequence	%reads (PTseq)	%dnTA PCR
14R269(+)	2.39	6.67
14R306(+)	4.71	16.67
14R332(-)	0	0
14L35(-)a	22.02	83.33
14L35(-)b	19.65	66.67
14R131(+)	4.26	16.67
7L69(-)	12.07	46.67
Tel11a	3.17	6.67
Tel11b	1.49	3.33
2xTel11a	23.34	86.67
2xTel11b	20.25	93.33
Chromosome IX
Sequence	%reads (PTseq)	%dnTA PCR
9L44(-)A	11.17	43.33
9L44(-)B	5.24	26.7
9L44(-)BS2A	0.78	3.3
9L44(-)BS2B	1.09	3.3
UBP10	3.64	6.67
HIM1	5.63	20
NUP170	13.78	50
Supplementary File 3. Results of testing for de novo telomere addition. a. Primary data corresponding to Figure 1d. b. Primary data corresponding to Figure 2b.

### Sheet: b. % dnTA results
SiRTA	CATHI	avg % dnTA	Method
14R333(-)	0	0	PT-seq
14R724(+)	0	0	PT-seq
14R265(+)	4	0	PT-seq
14R487(+)	4	0	PT-seq
14R527(-)	4	0	PT-seq
12R1009(+)	4	0.13	PT-seq
14R720(+)	5	0	PT-seq
6L22(-)	5	0	PT-seq
12R555(-)	5	0.18	PT-seq
14R409(+)	6	0	PT-seq
14R604(-)	8	0	PT-seq
14R250(+)	8	0	PT-seq
12R700(+)	8	1.41	PT-seq
14R235(+)	9	0	PT-seq
12R500(-)	9	0.11	PT-seq
14R580(-)	10	0	PT-seq
14R596(+)	10	0	PT-seq
14R416(+)	10	0.77	PT-seq
14R343(+)	10	5.93	PT-seq
14R719(+)	11	0	PT-seq
14R321(+)	11	0.61	PT-seq
12R874(-)	11	1.56	PT-seq
12R291(+)	11	1.64	PT-seq
12L23(-)	11	2.22	PT-seq
14R332(-)	12	0	PT-seq
14R556(+)	12	0	PT-seq
2R780(-)	13	31.11	PCR (Hoerr et al. 2023)
14R773(+)	13	3.16	PT-seq
12R130(-)	14	4	PT-seq
14R306(+)	15.5	17.05	PT-seq
10R733(+)/4L13(-)	17	3.64	PT-seq
14R530(-)	18	0	PT-seq
14R269(+)	18	4.27	PT-seq
9L44(-)	20	36.36	PT-seq
14R779(-)	22	2.34	PT-seq
12R330(+)	22	32.22	PT-seq
14R567(+)	22.5	9.6	PT-seq
15R1084(+)	23	13.35	PCR
14L07(-)	23	9.99	PCR
14R131(+)	25	30.05	PT-seq
7R1089(-)	26	36.6	PT-seq
7L67(-)	28	13.92	PCR
5L35(-)	28	49.14	PT-seq
3R309(+)	30	53.37	PT-seq
14L35(-)	30.5	76	PT-seq
7L69(-)	34	47.88	PT-seq
6R210(+)	61	86	PT-seq
