## Supplementary File 4 for "A comprehensive map of hotspots of de novo telomere addition in *Saccharomyces cerevisiae*"

### Sheet: a. CATHI callibration
window	GGTGG penalty	R2
25	0	0.4957
25	0.5	0.493
25	1	0.4847
25	1.5	0.4743
25	2	0.4665
25	2.5	0.4688
25	3	0.4691
50	0	0.6192
50	0.5	0.6209
50	1	0.6182
50	1.5	0.6128
50	2	0.6087
50	2.5	0.6022
50	3	0.5927
75	0	0.6165
75	0.5	0.6277
75	1	0.6339
75	1.5	0.6347
75	2	0.6298
75	2.5	0.6188
75	3	0.6013
100	0	0.5754
100	0.5	0.5787
100	1	0.5776
100	1.5	0.5721
100	2	0.5624
100	2.5	0.5482
100	3	0.5295
125	0	0.51
125	0.5	0.5098
125	1	0.5063
125	1.5	0.5
125	2	0.4906
125	2.5	0.4782
125	3	0.4628
150	0	0.493
150	0.5	0.4948
150	1	0.4935
150	1.5	0.4858
150	2	0.4744
150	2.5	0.4592
150	3	0.4404
Supplementary File 4. Results of CATHI callibration analysis and list of putative SiRTAs. a) CATHI callibration results. Sequences used for the analysis are noted in Supplementary File 1. Window size of 75 with a penalty of 1.5 (highlighted) has the highest R-squared value. b) Putative SiRTAs identified by the CATHI program.

### Sheet: b. Putative SiRTAs
chr	start	end	score	strand
chrI	61	457	37.5	-
chrI	19447	19593	26	+
chrI	25574	25684	20.5	+
chrI	31423	31568	26	-
chrI	33569	33696	20	-
chrI	43270	43373	22	-
chrI	57985	58101	22	-
chrI	59749	59866	22	+
chrI	61611	61757	20.5	+
chrI	75900	76024	23.5	-
chrI	81100	81273	23	+
chrI	107194	107323	21.5	+
chrI	110910	111045	23	-
chrI	111753	111887	20	+
chrI	114009	114149	21	-
chrI	190063	190267	36.5	-
chrI	191193	191321	21	-
chrI	204823	205171	22	-
chrI	205687	205797	20.5	-
chrI	212532	212666	22	-
chrI	229579	229752	23	+
chrI	229949	230118	24	+
chrII	1464	1636	26	+
chrII	5787	6626	32	-
chrII	9515	9618	21	+
chrII	23349	23494	25	+
chrII	30253	30399	24.5	-
chrII	89730	89864	21	+
chrII	117630	117753	25	-
chrII	119167	119303	23	-
chrII	146499	146661	21.5	+
chrII	159023	159169	29	-
chrII	163058	163206	29	-
chrII	212719	212865	27	+
chrII	221666	221794	20	-
chrII	307779	307923	25	+
chrII	353576	353721	26	+
chrII	449883	450030	24	+
chrII	456062	456225	20	-
chrII	463592	463735	21	+
chrII	465006	465125	21	-
chrII	504291	504443	29	-
chrII	547199	547334	20	-
chrII	565362	565472	20.5	+
chrII	610651	610749	22	-
chrII	627054	627179	25	+
chrII	644742	644859	20.5	+
chrII	665707	665844	21	-
chrII	665917	666075	24	-
chrII	679445	679577	21	+
chrII	685995	686109	23	-
chrII	774178	774311	20	-
chrII	782155	782351	21	-
chrII	812368	812557	25	+
chrII	812671	813136	33	+
chrIII	362	842	25.5	-
chrIII	907	1116	32	-
chrIII	3612	3721	20	+
chrIII	13715	13861	21	+
chrIII	31760	31869	20	+
chrIII	50759	50884	25.5	-
chrIII	52237	52383	26	+
chrIII	62818	62942	21	-
chrIII	63033	63148	21	+
chrIII	66101	66247	20	-
chrIII	77139	77441	22	-
chrIII	85420	85566	26.5	-
chrIII	88529	88630	23	-
chrIII	108614	108699	20	-
chrIII	108955	109081	21	-
chrIII	135914	136050	21	-
chrIII	163613	163729	22	+
chrIII	200875	201021	21	+
chrIII	210636	210772	21	+
chrIII	211302	211401	21	-
chrIII	213169	213304	21.5	-
chrIII	214261	214545	20.5	+
chrIII	239797	239932	20	-
chrIII	240777	240915	20.5	-
chrIII	242300	242420	20.5	+
chrIII	247121	247255	23	+
chrIII	253594	253716	20	-
chrIII	260340	260466	20	-
chrIII	261140	261296	22.5	+
chrIII	294403	294549	21	+
chrIII	309272	309419	30	+
chrIII	315815	315919	23	+
chrIII	315944	316521	27	+
chrIV	155	612	33	-
chrIV	726	915	25	-
chrIV	9434	9569	25	-
chrIV	36801	36998	22	-
chrIV	43232	43371	23	-
chrIV	57560	57707	23	+
chrIV	59730	59929	22	+
chrIV	61084	61229	21	+
chrIV	62694	62943	20	+
chrIV	67175	67305	28.5	-
chrIV	95624	95763	22	-
chrIV	98833	98939	21	-
chrIV	134119	134224	22.5	+
chrIV	140792	140893	20.5	+
chrIV	147612	147757	21	-
chrIV	160070	160162	20	+
chrIV	175789	175913	20	-
chrIV	205746	205934	24	+
chrIV	207261	207396	20	+
chrIV	214757	214837	22	+
chrIV	228117	228222	22.5	+
chrIV	257515	257645	20	+
chrIV	287335	287473	21.5	+
chrIV	335238	335384	20	-
chrIV	392081	392233	27	-
chrIV	410974	411092	21	-
chrIV	427383	427673	21	+
chrIV	462377	462506	21	+
chrIV	465145	465253	21	-
chrIV	504337	504466	20.5	-
chrIV	518892	519038	26.5	+
chrIV	538791	538911	21.5	-
chrIV	556172	556277	22	-
chrIV	601181	601575	25	-
chrIV	621748	621863	21	+
chrIV	698816	699008	30	+
chrIV	704749	704895	25.5	+
chrIV	714914	715034	21	+
chrIV	721201	721428	24.5	+
chrIV	749139	749259	20	+
chrIV	781369	781507	20	-
chrIV	802823	802961	21	-
chrIV	803531	803659	20	-
chrIV	835901	836029	21	-
chrIV	836276	836420	25	+
chrIV	841803	841928	22	-
chrIV	872430	872576	24.5	-
chrIV	875539	875640	23	-
chrIV	927461	927659	20	-
chrIV	929506	929636	20	+
chrIV	930869	931001	26	-
chrIV	969123	969298	23	+
chrIV	976599	976705	20	-
chrIV	981780	981926	24.5	-
chrIV	1005907	1006023	24	+
chrIV	1085423	1085570	28	-
chrIV	1201180	1201296	20	-
chrIV	1247215	1247330	20	+
chrIV	1251045	1251180	22	+
chrIV	1267633	1267739	20	+
chrIV	1279113	1279244	20	-
chrIV	1289196	1289310	22	-
chrIV	1289776	1289877	24	-
chrIV	1299639	1299736	20	+
chrIV	1307640	1308625	25	-
chrIV	1328831	1329052	27	-
chrIV	1338273	1338409	20.5	+
chrIV	1358912	1358995	20	+
chrIV	1387891	1388015	22	-
chrIV	1412329	1412469	27.5	-
chrIV	1416672	1416749	20	-
chrIV	1425257	1425392	20	+
chrIV	1432003	1432137	20	+
chrIV	1474976	1475063	23	-
chrIV	1476142	1476305	21.5	-
chrIV	1476640	1476780	22	-
chrIV	1486876	1486980	20	-
chrIV	1489576	1489707	23	-
chrIV	1523017	1523163	23	+
chrIV	1524670	1524761	20	+
chrIV	1524921	1525237	27	+
chrIV	1525254	1525532	73.5	+
chrIV	1530345	1530527	26	-
chrV	1463	1728	22	+
chrV	6269	6441	36	-
chrV	9726	9848	20	+
chrV	16884	16982	23	+
chrV	34795	34923	28	-
chrV	42769	42873	22	+
chrV	78471	78584	20	+
chrV	81625	81747	23	-
chrV	107699	107802	20	+
chrV	116753	116853	22	+
chrV	134153	134294	23.5	+
chrV	155574	155685	20	-
chrV	208360	208497	21	+
chrV	220166	220347	25	+
chrV	266528	266724	25	-
chrV	269014	269154	20	+
chrV	277323	277431	20.5	+
chrV	277971	278112	20	+
chrV	284369	284510	22	+
chrV	285264	285410	20	-
chrV	302761	302890	20	-
chrV	305933	306065	21	-
chrV	318493	318632	24	+
chrV	332024	332178	21	+
chrV	349685	349819	23	-
chrV	370496	370633	20	+
chrV	393614	393711	20	+
chrV	400207	400284	20	+
chrV	400995	401141	24	+
chrV	424758	424884	20	+
chrV	426641	426744	20	+
chrV	427565	427678	20	+
chrV	460938	461084	22.5	-
chrV	461503	461640	23	-
chrV	514230	514341	20	+
chrV	548814	548961	22	+
chrV	553456	553591	24	-
chrV	566930	567070	21	-
chrV	569248	569349	21	-
chrV	569581	569871	23	+
chrV	569892	570341	31	+
chrV	575162	575344	26	-
chrVI	4618	5167	75	-
chrVI	5394	5548	23	-
chrVI	11181	11322	21	-
chrVI	23589	23673	21	+
chrVI	35548	35651	20	-
chrVI	55546	55667	21	-
chrVI	78414	78525	20	-
chrVI	96645	96761	21	-
chrVI	97157	97303	22	-
chrVI	106133	106270	20	-
chrVI	106625	106762	21	+
chrVI	112948	113088	25	+
chrVI	115238	115373	30.5	-
chrVI	126905	127027	20	-
chrVI	138522	138668	26.5	-
chrVI	141631	141732	23	-
chrVI	153523	153630	20	+
chrVI	167181	167299	20	-
chrVI	182776	182961	32	+
chrVI	204667	204805	20	+
chrVI	210286	210471	61	+
chrVI	210825	210959	23	-
chrVI	211461	211590	23	-
chrVI	213016	213130	24	-
chrVI	224738	224878	26	+
chrVI	228113	228235	20.5	-
chrVI	229042	229181	20.5	+
chrVI	249560	249688	20	-
chrVI	254656	254763	21	+
chrVII	35	153	28	-
chrVII	177	579	27	-
chrVII	645	749	20	-
chrVII	21809	21941	24	+
chrVII	58149	58271	22.5	+
chrVII	63521	63598	20	+
chrVII	67089	67235	28	-
chrVII	69281	69446	34	-
chrVII	81932	82071	20	+
chrVII	117299	117436	22	+
chrVII	119659	119785	20	-
chrVII	124140	124265	20	+
chrVII	152218	152298	24	-
chrVII	157983	158117	24	+
chrVII	175778	175934	25	+
chrVII	188359	188460	24	-
chrVII	197164	197302	20	-
chrVII	217679	217789	20	-
chrVII	225646	225786	25.5	-
chrVII	260638	260739	20	-
chrVII	307540	307636	20	-
chrVII	310631	310726	21	-
chrVII	337889	338026	23	-
chrVII	352383	352502	24	-
chrVII	361154	361231	20.5	-
chrVII	370992	371147	21.5	-
chrVII	371299	371438	20	-
chrVII	409137	409270	25	+
chrVII	420238	420359	20	-
chrVII	446786	446884	21	-
chrVII	449434	449583	23.5	+
chrVII	454298	454389	20	-
chrVII	455433	455567	20	-
chrVII	479573	479721	31	+
chrVII	570880	570981	23	+
chrVII	573945	574091	26.5	+
chrVII	587125	587242	20	-
chrVII	612437	612572	27	-
chrVII	614819	614934	22	-
chrVII	635779	635861	23	-
chrVII	640943	641059	20.5	-
chrVII	709039	709153	21	-
chrVII	726533	726678	25	-
chrVII	753190	753288	23	+
chrVII	756241	756388	24.5	-
chrVII	778523	778653	21	+
chrVII	789929	790016	20	-
chrVII	806491	806638	27	-
chrVII	808769	808870	21	+
chrVII	808909	809056	23	+
chrVII	812056	812202	26.5	-
chrVII	815165	815266	23	-
chrVII	844149	844271	21	+
chrVII	856674	856934	27.5	+
chrVII	865274	865410	22	-
chrVII	884770	884906	24	+
chrVII	906167	906278	20	-
chrVII	948553	948747	22	-
chrVII	963385	963541	20	+
chrVII	982873	982999	22	+
chrVII	998718	998836	20	-
chrVII	1000423	1000569	25.5	-
chrVII	1000967	1001155	27	+
chrVII	1004958	1005084	23.5	+
chrVII	1073222	1073353	20	-
chrVII	1083924	1084344	34	+
chrVII	1089228	1089410	26	-
chrVIII	5005	5344	32	-
chrVIII	5369	5523	23	-
chrVIII	9504	9613	23	-
chrVIII	22047	22148	20	-
chrVIII	26629	26763	21	+
chrVIII	37066	37187	21	-
chrVIII	50103	50242	28	-
chrVIII	159715	159861	29	+
chrVIII	167202	167330	20	+
chrVIII	173948	174105	21.5	+
chrVIII	174946	175153	20	+
chrVIII	187252	187365	21	-
chrVIII	187864	188015	26	+
chrVIII	192427	192561	23	+
chrVIII	197487	197650	35	-
chrVIII	235952	236092	21	-
chrVIII	282790	282917	21.5	-
chrVIII	282943	283081	21	-
chrVIII	298180	298267	22	+
chrVIII	301299	301417	23	+
chrVIII	362279	362414	20	+
chrVIII	380565	380682	21	-
chrVIII	383857	383965	20	+
chrVIII	384391	384531	20	+
chrVIII	398807	398940	21	+
chrVIII	416567	416700	20	+
chrVIII	439732	439856	20	+
chrVIII	451367	451526	23	+
chrVIII	470628	470766	26	+
chrVIII	498701	498833	21	+
chrVIII	505654	505792	20	-
chrVIII	514493	514606	22	-
chrVIII	533134	533268	22	-
chrVIII	556150	556268	24	+
chrVIII	556399	556727	27	+
chrVIII	556732	557051	75	+
chrVIII	560681	560863	26	-
chrIX	7281	7739	34	-
chrIX	19196	19342	24	-
chrIX	23347	23492	24	+
chrIX	23560	23877	26	+
chrIX	25046	25187	20	-
chrIX	29514	29648	20.5	+
chrIX	44157	44297	20	-
chrIX	46181	46297	23	+
chrIX	54672	54813	24	-
chrIX	88820	88926	22	+
chrIX	123535	123647	20	+
chrIX	123853	123964	21	+
chrIX	129448	129565	22	+
chrIX	150506	150652	24	-
chrIX	161073	161220	27	-
chrIX	175494	175714	21	+
chrIX	178980	179160	23	-
chrIX	207142	207256	21	-
chrIX	243375	243491	21	-
chrIX	251720	251854	21	-
chrIX	257469	257590	21	-
chrIX	266854	266975	22	+
chrIX	267999	268145	22	-
chrIX	268322	268505	40	+
chrIX	270452	270598	20	+
chrIX	291308	291404	20	+
chrIX	292010	292147	25.5	+
chrIX	292520	292629	20	-
chrIX	302336	302578	23	+
chrIX	315582	315685	22	+
chrIX	333921	334030	20	-
chrIX	379241	379375	24	+
chrIX	390084	390197	22	+
chrIX	390525	390657	22	+
chrIX	430386	430517	21	-
chrIX	439344	439815	28	+
chrX	7264	7722	34	-
chrX	19178	19324	24	-
chrX	33944	34053	22	-
chrX	35833	35978	20	-
chrX	36533	36660	20	+
chrX	62819	62961	23	+
chrX	96501	96613	21	+
chrX	147156	147306	23.5	+
chrX	147408	147541	25	+
chrX	148283	148380	21	+
chrX	160110	160214	22	-
chrX	169338	169440	20	-
chrX	182780	182896	20	+
chrX	221921	222015	22	-
chrX	277245	277371	20	+
chrX	280007	280118	22	-
chrX	290296	290428	22	+
chrX	313924	314063	20	+
chrX	317717	317837	20	-
chrX	360332	360446	22	-
chrX	382534	382650	22	+
chrX	389935	390012	20	+
chrX	400076	400374	34	+
chrX	406141	406280	24	+
chrX	426323	426455	21.5	-
chrX	438513	438639	21	+
chrX	464831	464978	23	-
chrX	491598	491743	21	+
chrX	519196	519361	41	+
chrX	522706	522851	25	-
chrX	526247	526478	20	-
chrX	527558	527660	23	+
chrX	531223	531346	22	+
chrX	569121	569251	20	-
chrX	572987	573127	23	+
chrX	577893	578054	20	-
chrX	604965	605110	21	+
chrX	635820	635961	21	-
chrX	639927	640088	42	-
chrX	640955	641165	20	-
chrX	689438	689557	22	-
chrX	690643	690790	24	-
chrX	693257	693378	20	+
chrX	701686	701839	33	-
chrX	708807	708923	21	-
chrX	736231	736366	25	+
chrX	744891	745513	26	+
chrX	745517	745663	32	+
chrXI	68	519	29	-
chrXI	660	808	23	-
chrXI	40171	40306	20	+
chrXI	68288	68425	20	+
chrXI	122698	122836	21	-
chrXI	217828	217936	22	+
chrXI	220760	220852	20	+
chrXI	243839	243970	20	-
chrXI	273770	273868	20	-
chrXI	337450	337649	35	+
chrXI	369843	369982	22	-
chrXI	382891	383019	21	+
chrXI	390172	390287	20	+
chrXI	464301	464488	24	-
chrXI	488948	489114	28	-
chrXI	502583	502727	20	-
chrXI	533693	533826	21	+
chrXI	539985	540109	21	+
chrXI	570398	570533	21	-
chrXI	583257	583393	23	-
chrXI	583623	583740	22	-
chrXI	616040	616163	20	+
chrXI	665891	666082	25	+
chrXI	666105	666604	24	+
chrXII	5386	5522	20	-
chrXII	5595	5830	64	-
chrXII	7304	7486	26	+
chrXII	10921	11057	20	-
chrXII	11130	11829	75	-
chrXII	11920	12067	32	-
chrXII	85972	86103	24	+
chrXII	99271	99401	21.5	-
chrXII	108944	109057	21	+
chrXII	151451	151614	25	+
chrXII	171540	171671	25	+
chrXII	177772	177945	21.5	-
chrXII	189561	189701	24	+
chrXII	245559	245663	21	-
chrXII	247346	247483	20	-
chrXII	251591	251729	21	-
chrXII	262431	262569	22	+
chrXII	329720	329867	22	+
chrXII	340198	340316	21.5	+
chrXII	347144	347290	22	-
chrXII	358289	358380	20	-
chrXII	387205	387325	21	+
chrXII	405393	405579	24	+
chrXII	414619	414709	21	-
chrXII	419156	419302	21	+
chrXII	440673	440798	23	-
chrXII	446310	446456	20	-
chrXII	459565	459678	22.5	-
chrXII	468702	468815	22.5	-
chrXII	489457	489654	27	-
chrXII	499297	499400	20	+
chrXII	515739	515848	23	-
chrXII	553577	553770	23	+
chrXII	563417	563574	32	-
chrXII	567238	567317	20.5	-
chrXII	577669	577822	25.5	+
chrXII	613647	613764	20	+
chrXII	642309	642442	22	+
chrXII	645884	646022	24.5	-
chrXII	689354	689468	20	+
chrXII	702946	703064	23.5	+
chrXII	736674	736785	22	-
chrXII	765355	765451	20	-
chrXII	791304	791436	20	+
chrXII	846438	846584	20	-
chrXII	860914	861038	20	+
chrXII	903306	903438	22.5	-
chrXII	906505	906642	21	-
chrXII	915012	915153	21	+
chrXII	917200	917331	21	-
chrXII	941801	941947	26.5	-
chrXII	944910	945011	23	-
chrXII	948793	948906	20	-
chrXII	977881	977982	23	+
chrXII	980945	981091	24.5	+
chrXII	1004462	1004596	20	-
chrXII	1012401	1012564	28	-
chrXII	1014131	1014278	28	+
chrXII	1015453	1015583	25	-
chrXII	1024634	1024744	20	+
chrXII	1064313	1064417	23	+
chrXII	1064577	1065221	75	+
chrXII	1069869	1070051	26	-
chrXII	1076532	1076714	26	-
chrXIII	1645	1827	26	+
chrXIII	5262	5398	20	-
chrXIII	5471	6052	60	-
chrXIII	6166	6355	25	-
chrXIII	28082	28228	22	+
chrXIII	29029	29172	21	-
chrXIII	34343	34468	20	-
chrXIII	45472	45604	21	-
chrXIII	69096	69197	22	+
chrXIII	70060	70201	21	+
chrXIII	81748	81879	21	+
chrXIII	133614	133704	22	+
chrXIII	146035	146181	23	-
chrXIII	158004	158143	20	-
chrXIII	165721	165898	28.5	-
chrXIII	166397	166543	20	-
chrXIII	175776	175884	21	-
chrXIII	196120	196234	20	-
chrXIII	222976	223089	20.5	+
chrXIII	241046	241153	20	+
chrXIII	244656	244779	21	-
chrXIII	274096	274183	22	-
chrXIII	306647	306776	22	+
chrXIII	325785	325892	20	+
chrXIII	336274	336419	20	-
chrXIII	347523	347649	21	-
chrXIII	362163	362291	20	+
chrXIII	387644	387771	22	-
chrXIII	408334	408540	21	-
chrXIII	435329	435485	20	+
chrXIII	489687	489823	20	-
chrXIII	491419	491559	21	+
chrXIII	513645	513741	20	-
chrXIII	538547	538773	44	-
chrXIII	539734	539867	20	+
chrXIII	624584	624728	21	+
chrXIII	638454	638553	21	+
chrXIII	655274	655399	21	+
chrXIII	673820	673944	21.5	-
chrXIII	695916	696054	24.5	+
chrXIII	705725	705862	20	-
chrXIII	716831	716952	21	+
chrXIII	771707	771800	21	+
chrXIII	790750	790870	21	-
chrXIII	812134	812278	22	+
chrXIII	817737	817883	27	+
chrXIII	821830	821984	20	-
chrXIII	860290	860424	22	-
chrXIII	874058	874181	23	-
chrXIII	913370	913508	21	-
chrXIII	923584	923717	20	+
chrXIII	923810	924183	33	+
chrXIII	924200	924305	32	+
chrXIV	1552	1734	26	+
chrXIV	6551	6819	74	-
chrXIV	6923	7446	27	-
chrXIV	13085	13226	21	-
chrXIV	20040	20167	20.5	-
chrXIV	34893	35046	30.5	-
chrXIV	51256	51385	22	+
chrXIV	52997	53127	21	-
chrXIV	53491	53629	23.5	-
chrXIV	65841	65987	25	-
chrXIV	79298	79459	23	-
chrXIV	88032	88165	20	-
chrXIV	103756	103878	23	-
chrXIV	105647	105772	22	-
chrXIV	115669	115815	26	-
chrXIV	131440	131588	25	+
chrXIV	184442	184543	20	-
chrXIV	241500	241646	23	-
chrXIV	254474	254655	21	+
chrXIV	289985	290131	24	+
chrXIV	358303	358449	22	+
chrXIV	391049	391182	20.5	-
chrXIV	395950	396027	20	+
chrXIV	453917	454033	20.5	-
chrXIV	506790	506912	21	-
chrXIV	564172	564273	23	+
chrXIV	567236	567382	26.5	+
chrXIV	580495	580609	21	-
chrXIV	594028	594175	23	+
chrXIV	599364	599487	21	+
chrXIV	665421	665565	24	-
chrXIV	678011	678127	23	-
chrXIV	694366	694506	29	-
chrXIV	701213	701343	21	-
chrXIV	705462	705608	21	-
chrXIV	734411	734536	23.5	+
chrXIV	745327	745495	23.5	-
chrXIV	778614	778761	27.5	-
chrXIV	783296	784038	32	+
chrXV	117	646	29.5	-
chrXV	711	865	24	-
chrXV	19945	20079	22.5	-
chrXV	24952	25098	23	-
chrXV	29124	29244	21	+
chrXV	29284	29417	23	+
chrXV	43035	43137	20	-
chrXV	68465	68598	20	+
chrXV	74752	74851	20	-
chrXV	74948	75074	22	-
chrXV	81582	81731	35	+
chrXV	90116	90256	24	-
chrXV	109585	109725	25.5	+
chrXV	109836	109973	20	+
chrXV	160315	160438	23	-
chrXV	171825	171960	22	-
chrXV	180683	180782	20	+
chrXV	218622	218739	22	-
chrXV	224584	224685	20	-
chrXV	236363	236484	24	-
chrXV	268813	268962	23	+
chrXV	280228	280339	20	-
chrXV	301242	301381	20	+
chrXV	341688	341819	22	+
chrXV	358326	358472	21	-
chrXV	375658	375786	23	+
chrXV	376474	376613	22	+
chrXV	377916	378049	20	+
chrXV	383874	384005	20	+
chrXV	388254	388358	20	-
chrXV	396817	396953	20	-
chrXV	459877	459996	22	-
chrXV	474034	474163	21	-
chrXV	480226	480410	21	-
chrXV	481926	482051	20	-
chrXV	494456	494594	22	-
chrXV	502423	502544	20	-
chrXV	509442	509563	22	+
chrXV	539996	540115	21	-
chrXV	543601	543745	20	-
chrXV	570351	570483	20	-
chrXV	586771	586917	22	-
chrXV	630630	630761	20	+
chrXV	639184	639388	21	+
chrXV	699168	699287	22	-
chrXV	706204	706305	23	+
chrXV	709268	709414	24.5	+
chrXV	761800	761974	21	-
chrXV	797788	797901	23	-
chrXV	798149	798303	22	-
chrXV	824130	824263	21.5	-
chrXV	835320	835410	20	-
chrXV	859201	859347	25	+
chrXV	881929	882057	20	+
chrXV	882142	882288	22	+
chrXV	883871	883995	22	-
chrXV	902738	902866	21	+
chrXV	904762	904858	20	-
chrXV	918636	918777	24	-
chrXV	927759	927848	20	+
chrXV	944642	944770	21	-
chrXV	970896	971152	24.5	-
chrXV	974005	974125	24	-
chrXV	985409	985545	27	-
chrXV	987332	987465	26	-
chrXV	988086	988205	20.5	-
chrXV	999175	999300	23	+
chrXV	1032043	1032157	21	+
chrXV	1039177	1039312	20	-
chrXV	1040504	1040665	21	+
chrXV	1083954	1084100	23	+
chrXV	1084261	1084640	27	+
chrXV	1089497	1089679	26	-
chrXVI	1461	1643	26	+
chrXVI	6505	6884	27	-
chrXVI	7045	7191	23	-
chrXVI	27421	27553	20	+
chrXVI	72980	73123	20	+
chrXVI	73720	73866	22.5	+
chrXVI	74877	75051	24	+
chrXVI	75324	75470	21	+
chrXVI	105053	105199	25	-
chrXVI	109517	109654	23	+
chrXVI	133239	133343	22	+
chrXVI	141903	142006	21	-
chrXVI	149113	149251	20	+
chrXVI	209076	209181	20	+
chrXVI	229267	229398	23.5	+
chrXVI	242321	242474	26.5	+
chrXVI	264106	264243	20	+
chrXVI	295825	295936	21	+
chrXVI	307091	307230	20	+
chrXVI	340177	340334	23	+
chrXVI	341064	341258	20	-
chrXVI	375627	375766	24	+
chrXVI	378614	378753	22	+
chrXVI	424859	424992	21	+
chrXVI	426899	427037	20	-
chrXVI	428046	428152	20	-
chrXVI	432535	432642	21	-
chrXVI	447037	447136	21	-
chrXVI	453594	453743	25.5	+
chrXVI	455226	455371	21	+
chrXVI	462336	462508	36	+
chrXVI	485860	486015	31	-
chrXVI	494209	494345	20	+
chrXVI	498506	498618	20	+
chrXVI	583575	583707	22.5	-
chrXVI	673954	674088	22	+
chrXVI	717765	717855	20	+
chrXVI	815352	815456	20	-
chrXVI	823111	823235	23.5	-
chrXVI	832078	832270	25	-
chrXVI	893332	893446	21	-
chrXVI	900087	900239	29	-
chrXVI	902709	902803	21	-
chrXVI	942415	942559	26	+
chrXVI	942659	942840	25	+
