## Supplementary File 5 for "A comprehensive map of hotspots of de novo telomere addition in *Saccharomyces cerevisiae*"

### Sheet: a. Telomere repeats
chromosome	start	end	CATHI score	strand
chrVI	4618	5167	75	-
chrVIII	556732	557051	75	+
chrXII	11130	11829	75	-
chrXII	1064577	1065221	75	+
chrXIV	6551	6819	74	-
chrIV	1525254	1525532	73.5	+
chrXII	5595	5830	64	-
chrXIII	5471	6052	60	-
chrV	6269	6441	36	-
Supplementary File 5. Coordinates of repetitive sequences. a. Coordinates of perfect telomere repeat sequences that follow the pattern TG(1-3). b.Coordinates of TG repeat sequences.

### Sheet: b. TG repeats
chr	start	end	CATHI	orientation	subtelomere
chrI	31423	31568	26	TG	no
chrII	353576	353721	26	TG	no
chrII	504291	504443	29	CA	no
chrIV	147612	147757	21	TG	no
chrIV	392081	392233	27	TG	no
chrIV	1525254	1525532	73.5	TG	yes
chrV	284369	284510	22	TG	no
chrVI	4618	5167	75	TG	yes
chrVI	11181	11322	21	TG	no
chrVI	210286	210471	61	TG	no
chrVII	69281	69446	34	TG	no
chrVII	479573	479721	31	CA	no
chrVIII	556732	557051	75	TG	yes
chrX	313924	314063	20	CA	no
chrX	519196	519361	41	TG	no
chrX	639927	640088	42	CA	no
chrX	701686	701839	33	CA	no
chrXII	5595	5830	64	TG	yes
chrXII	11130	11829	75	TG	yes
chrXII	563417	563574	32	CA	no
chrXII	915012	915153	21	TG	no
chrXII	1064577	1065221	75	TG	yes
chrXIII	538547	538773	44	CA	no
chrXIV	6551	6819	74	TG	yes
chrXIV	13085	13226	21	TG	no
chrXV	81582	81731	35	CA	no
chrXVI	485860	486015	31	TG	no
