## Supplementary File 7 for "A comprehensive map of hotspots of de novo telomere addition in *Saccharomyces cerevisiae*"

### Sheet: Kd and Ki,app
Competition binding assays
A	strain	14L35(-)75	2R780(-)75	6L22(-)75	tel11-75		14R306(+)75	14R131(+)75	12R330(+)75	tel11-75		2R780(-)75	2R780(-)75m1	2R780(-)75m2	2R780(-)75m1m2	tel11-75		6R210(+)75	tel11-75dsdna	tel11-75		2xtel11-75	tel11-75
	Ki,app	36.24	33.84	61.47	42.47		32.28	72.05	104.7	49.96		15.11	74.4	34.26	105.9	44.54		9.444	103	45		15.65	37.93
	normalized to tel11-75	1.17191	1.25502	0.690906	1		1.54771	0.693407	0.477173	0.477173		2.94772	0.598656	1.30006	0.420585	1		4.76493	0.436893	1		2.42364	1
B	strain	14L35(-)75	2R780(-)75	6L22(-)75	tel11-75		14R306(+)75	14R131(+)75	12R330(+)75	tel11-75		2R780(-)75	2R780(-)75m1	2R780(-)75m2	2R780(-)75m1m2	tel11-75		6R210(+)75	tel11-75dsdna	tel11-75		2xtel11-75	tel11-75
	Ki,app	27.11	46.47	56.79	31.3		18.33	34.96	37.21	35.09		25.44	37.3	67.86	130.7	46.83		13.96	160.5	45.39		25.06	51.16
	normalized to tel11-75	1.15456	0.673553	0.551153	1		1.91435	1.00372	0.943026	1		1.8408	0.796498	0.690097	0.358301	1		3.25143	0.282804	1		2.0415	1
C	strain	14L35(-)75	2R780(-)75	6L22(-)75	tel11-75		14R306(+)75	14R131(+)75	12R330(+)75	tel11-75		2R780(-)75	2R780(-)75m1	2R780(-)75m2	2R780(-)75m1m2	tel11-75		6R210(+)75	tel11-75rev	tel11-75		2xtel11-75	tel11-75
	Ki,app	64.08	55.59	135.4	41.11		41.36	31.01	44.97	34.43		19.01	98.53	61.11	38.51	46.19		5.65	74.56	50.9		15.1	30.7
	normalized to tel11-75	0.641542	0.739521	0.303619	1		0.832447	1.11029	0.765622	1		2.42977	0.468791	0.75585	1.19943	1		9.00885	0.682672	1		2.03311	1
D	strain																tel11-75rev	6R210(+)75	tel11-75dsdna	tel11-75
	Ki,app																223.6	9.691	42.8	24.54
	normalized to tel11-75																0.10975	2.53225	0.573364	1
E	strain																	tel11-75dsdna	tel11-75rev	tel11-75
	Ki,app																	47.18	81.55	36.57
	normalized to tel11-75																	0.775117	0.448437	1
Binding assays (Supplementary Figure 5a)
A	strain	Tel 11 6-FAM™ (fluorescein) 5'
	Kd	71.65
B	strain	Tel 11 6-FAM™ (fluorescein) 5'
	Kd	25.91
C	strain	Tel 11 6-FAM™ (fluorescein) 5'
	Kd	96.34
Supplementary File 7. Results of binding assays. Data corresponding to experiments in Figure 7, Supplementary Figure 5 and Supplementary Figure 6a. Competition assays report the Ki,app and binding assays with the tel-11 labeled probe and the Cdc13-DBD report Kd. Each individual experiment is shown and in the competiton assay values are normalized to the Ki,app from the tel11-75 control from that …
