## Supplementary File 8 for "A comprehensive map of hotspots of de novo telomere addition in *Saccharomyces cerevisiae*"

### Sheet: SiRTA overlap
Supplementary File 8. Coordinates of SiRTA sequences that overlap with chromosome landmarks or protein binding sites of interest. Data used in Supplementary Figure 7.
Est2				Pif1				yH2AX				G4				Rap1
Chr	Start	End		Chr	Start	End		Chr	Start	End		Chr	Start	End		Chr	Start	End
I	75900	76024		I	25574	25684		IV	1486876	1486980		X	160110	160214		III	163613	163729
I	107194	107323		I	59749	59866		V	426641	426744		XV	19945	20079		IV	976599	976705
II	463592	463735		I	61611	61757		V	569248	569349						V	42769	42873
II	782155	782351		I	107194	107323		VI	254656	254763						V	305933	306065
III	50759	50884		I	111753	111887		XVI	902709	902803						VI	210286	210471
III	63033	63148		I	114009	114149										X	160110	160214
III	210636	210772		I	190063	190267										X	701686	701839
III	211302	211401		I	191193	191321										XIII	146035	146181
III	213169	213304		II	119167	119303
III	253594	253716		II	159023	159169
IV	59730	59929		II	456062	456225
IV	62694	62943		II	463592	463735
V	81625	81747		II	627054	627179
V	460938	461084		II	665707	665844
VI	210825	210959		III	52237	52383
VI	211461	211590		III	62818	62942
VI	224738	224878		III	66101	66247
VI	228113	228235		III	77139	77441
VII	640943	641059		III	210636	210772
VII	756241	756388		III	211302	211401
VII	906167	906278		III	213169	213304
VII	1004958	1005084		III	261140	261296
VIII	37066	37187		IV	134119	134224
VIII	187252	187365		IV	205746	205934
VIII	282790	282917		IV	228117	228222
IX	23560	23877		IV	462377	462506
IX	54672	54813		IV	601181	601575
IX	129448	129565		IV	927461	927659
IX	390084	390197		IV	1251045	1251180
IX	390525	390657		IV	1307640	1308625
X	147156	147306		IV	1425257	1425392
X	464831	464978		IV	1523017	1523163
X	577893	578054		V	16884	16982
XII	440673	440798		V	81625	81747
XII	446310	446456		V	116753	116853
XII	515739	515848		V	266528	266724
XII	567238	567317		V	285264	285410
XII	736674	736785		V	426641	426744
XIII	222976	223089		V	460938	461084
XIII	539734	539867		V	569248	569349
XIII	673820	673944		VI	182776	182961
XIII	874058	874181		VI	210825	210959
XIV	34893	35046		VI	211461	211590
XIV	53491	53629		VI	224738	224878
XIV	65841	65987		VI	228113	228235
XIV	115669	115815		VII	119659	119785
XIV	358303	358449		VII	449434	449583
XV	74752	74851		VII	612437	612572
XV	236363	236484		VII	640943	641059
XV	341688	341819		VII	806491	806638
XV	509442	509563		VII	808769	808870
XV	798149	798303		VII	808909	809056
XVI	893332	893446		VII	906167	906278
				VIII	50103	50242
				VIII	173948	174105
				VIII	174946	175153
				VIII	451367	451526
				IX	23347	23492
				IX	23560	23877
				IX	25046	25187
				IX	54672	54813
				IX	175494	175714
				IX	178980	179160
				IX	266854	266975
				IX	379241	379375
				IX	390084	390197
				IX	390525	390657
				X	169338	169440
				X	290296	290428
				X	360332	360446
				X	400076	400374
				X	464831	464978
				X	522706	522851
				XI	243839	243970
				XI	337450	337649
				XI	382891	383019
				XI	616040	616163
				XII	99271	99401
				XII	251591	251729
				XII	340198	340316
				XII	405393	405579
				XII	419156	419302
				XII	440673	440798
				XII	446310	446456
				XII	459565	459678
				XII	489457	489654
				XII	515739	515848
				XII	567238	567317
				XII	736674	736785
				XIII	69096	69197
				XIII	244656	244779
				XIII	435329	435485
				XIII	624584	624728
				XIII	673820	673944
				XIII	695916	696054
				XIV	391049	391182
				XIV	453917	454033
				XV	19945	20079
				XV	29124	29244
				XV	29284	29417
				XV	74948	75074
				XV	81582	81731
				XV	160315	160438
				XV	171825	171960
				XV	268813	268962
				XV	341688	341819
				XV	480226	480410
				XV	509442	509563
				XV	797788	797901
				XV	859201	859347
				XV	881929	882057
				XV	883871	883995
				XV	1040504	1040665
				XVI	109517	109654
				XVI	242321	242474
				XVI	295825	295936
				XVI	340177	340334
				XVI	432535	432642
				XVI	823111	823235
				XVI	832078	832270
