## Supplementary File 9 for "A comprehensive map of hotspots of de novo telomere addition in *Saccharomyces cerevisiae*"

### Sheet: a. Genes
Supplementary File 9. Analysis of of CATHI hits with s. a. List of CATHI hits and their corresponding with a . b. Quantification of the of CATHI hits within s. This data was used for Supplementary figure 8.
chr	start	end	score	strand	gene
chrXII	11130	11829	75	-	None telomeric repeats
chrXII	1064577	1065221	75	+	None X element
chrVIII	556732	557051	75	+	None telomeric repeats
chrVI	4618	5167	75	-	None X element
chrXIV	6551	6819	74	-	None telomeric repeats
chrIV	1525254	1525532	73.5	+	None telomeric repeats
chrXII	5595	5830	64	-	None telomeric repeats
chrVI	210286	210471	61	+	None
chrXIII	5471	6052	60	-	None X element
chrXIII	538547	538773	44	-	GID8
chrX	639927	640088	42	-	YJR115W unknown function
chrX	519196	519361	41	+	None
chrIX	268322	268505	40	+	YIL046W-A unknown function
chrI	61	457	37.5	-	None X element
chrI	190063	190267	36.5	-	YAT1
chrXVI	462336	462508	36	+	DIG1
chrV	6269	6441	36	-	None X element
chrXV	81582	81731	35	+	None
chrXI	337450	337649	35	+	DEF1
chrVIII	197487	197650	35	-	INM1
chrX	7264	7722	34	-	None ARS1002
chrX	400076	400374	34	+	BBC1
chrVII	1083924	1084344	34	+	None ARS736
chrVII	69281	69446	34	-	SHE10
chrIX	7281	7739	34	-	None ARS902
chrXIII	923810	924183	33	+	None X element
chrX	701686	701839	33	-	MGM101
chrIV	155	612	33	-	None ARS400
chrII	812671	813136	33	+	None X element
chrXIV	783296	784038	32	+	YNR077C
chrXIII	924200	924305	32	+	None X element
chrXII	563417	563574	32	-	None
chrXII	11920	12067	32	-	None X element
chrX	745517	745663	32	+	None X element
chrVIII	5005	5344	32	-	None X element
chrVI	182776	182961	32	+	YFR017C
chrIII	907	1116	32	-	None ARS300
chrII	5787	6626	32	-	None X element
chrXVI	485860	486015	31	-	None
chrVII	479573	479721	31	+	None
chrV	569892	570341	31	+	None ARS523 X element
chrXIV	34893	35046	30.5	-	VNX1
chrVI	115238	115373	30.5	-	AUA1 and WWM1
chrIV	698816	699008	30	+	INO2
chrIII	309272	309419	30	+	ADH7
chrXV	117	646	29.5	-	None X element
chrXVI	900087	900239	29	-	SMX3
chrXIV	694366	694506	29	-	MRPS12
chrXI	68	519	29	-	None X element
chrVIII	159715	159861	29	+	THR1
chrII	504291	504443	29	-	Dubious ORF YBR134W
chrII	163058	163206	29	-	PET9
chrII	159023	159169	29	-	RIB1
chrXIII	165721	165898	28.5	-	CYB2
chrIV	67175	67305	28.5	-	YDL218W
chrXII	1012401	1012564	28	-	CAR2
chrXII	1014131	1014278	28	+	ISM3
chrXI	488948	489114	28	-	GCN3
chrVIII	50103	50242	28	-	WSC4
chrVII	67089	67235	28	-	None
chrVII	35	153	28	-	None X element
chrV	34795	34923	28	-	NPR2
chrIX	439344	439815	28	+	None X element
chrIV	1085423	1085570	28	-	TFB1
chrXIV	778614	778761	27.5	-	AIF1
chrVII	856674	856934	27.5	+	None
chrIV	1412329	1412469	27.5	-	SNF1
chrXVI	6505	6884	27	-	None X element
chrXV	1084261	1084640	27	+	YOR394C-A (YOR394C-A)
chrXV	985409	985545	27	-	PYK2
chrXIV	6923	7446	27	-	None X element
chrXIII	817737	817883	27	+	BUL1
chrXII	489457	489654	27	-	YLR162W and RDN5-6
chrVIII	556399	556727	27	+	None X element
chrVII	612437	612572	27	-	ADE6
chrVII	1000967	1001155	27	+	ENO1
chrVII	177	579	27	-	None X element
chrVII	806491	806638	27	-	NSR1
chrIX	161073	161220	27	-	YIL108W
chrIV	1524921	1525237	27	+	None X element
chrIV	1328831	1329052	27	-	NPL3
chrIV	392081	392233	27	-	YDL034W
chrIII	315944	316521	27	+	YCR108C and ARS319
chrII	212719	212865	27	+	SLA1
chrXVI	242321	242474	26.5	+	SVS1
chrXIV	567236	567382	26.5	+	Transposon YNLCTy2-1
chrXII	941801	941947	26.5	-	Transposon YLR410W-B
chrVII	812056	812202	26.5	-	Transposon YGR161W-B
chrVII	573945	574091	26.5	+	Transposon YGRCTy2-1
chrVI	138522	138668	26.5	-	Transposon YFL002W-A
chrIV	518892	519038	26.5	+	Transposon YDR034C-D
chrIII	85420	85566	26.5	-	Transposon YCL019W
chrXVI	1461	1643	26	+	YRF1-7
chrXVI	942415	942559	26	+	None ARS 1632
chrXV	1089497	1089679	26	-	YRF1-8
chrXV	987332	987465	26	-	PUT4
chrXIV	115669	115815	26	-	CAF120
chrXIV	1552	1734	26	+	YRF1-6 and YNL339W-A
chrXIII	1645	1827	26	+	YML133C
chrXII	1076532	1076714	26	-	YRF1-5
chrXII	7304	7486	26	+	YLL066C
chrXII	1069869	1070051	26	-	YRF1-4
chrX	744891	745513	26	+	None ARS1025
chrVIII	560681	560863	26	-	YHR219W
chrVIII	470628	470766	26	+	None
chrVIII	187864	188015	26	+	BCD1
chrVII	1089228	1089410	26	-	YRF1-3
chrVI	224738	224878	26	+	QCR6
chrV	575162	575344	26	-	YRF1-2
chrIX	23560	23877	26	+	YIL169C
chrIV	1530345	1530527	26	-	YRF1-1
chrIV	930869	931001	26	-	None
chrIII	52237	52383	26	+	GLK1
chrII	353576	353721	26	+	UBP14
chrII	1464	1636	26	+	YBL113C
chrI	19447	19593	26	+	None
chrI	31423	31568	26	-	None
chrXVI	453594	453743	25.5	+	LCL1
chrXV	109585	109725	25.5	+	SHR5
chrXII	577669	577822	25.5	+	CCC1
chrVII	225646	225786	25.5	-	Dubious ORF YGL149W
chrVII	1000423	1000569	25.5	-	None
chrIX	292010	292147	25.5	+	Dubious ORF YIL032C
chrIV	704749	704895	25.5	+	ARO1
chrIII	362	842	25.5	-	None X element
chrIII	50759	50884	25.5	-	GLK1 and YCL042W
chrXVI	942659	942840	25	+	None ARS1632
chrXVI	832078	832270	25	-	URN1
chrXVI	105053	105199	25	-	VMA11
chrXV	859201	859347	25	+	SNF2
chrXIV	131440	131588	25	+	BNI1
chrXIV	65841	65987	25	-	TOS6
chrXIII	6166	6355	25	-	None X element
chrXII	171540	171671	25	+	GAT3
chrXII	151451	151614	25	+	YLR001C
chrXII	1015453	1015583	25	-	SEC39
chrXI	665891	666082	25	+	None X element
chrX	736231	736366	25	+	SOR1
chrX	522706	522851	25	-	TAH11
chrX	147408	147541	25	+	TIM17
chrVII	409137	409270	25	+	TIF4632
chrVII	175778	175934	25	+	KEM1
chrVII	726533	726678	25	-	None
chrVI	112948	113088	25	+	HXT10
chrV	266528	266724	25	-	FCY2
chrV	220166	220347	25	+	ZRG8
chrIV	836276	836420	25	+	Dubious ORF YDR187C
chrIV	1307640	1308625	25	-	HKR1
chrIV	726	915	25	-	None ARS 400
chrIV	601181	601575	25	-	SED1
chrIV	9434	9569	25	-	SOR2
chrII	627054	627179	25	+	MCM7
chrII	812368	812557	25	+	None X element
chrII	23349	23494	25	+	RTG3
chrII	307779	307923	25	+	TLC1
chrII	117630	117753	25	-	TOD6
chrXV	709268	709414	24.5	+	LTR Transposon YORCTy2-1
chrXV	970896	971152	24.5	-	LTR Transposon YORWTy2-2
chrXIII	695916	696054	24.5	+	SCJ1
chrXII	980945	981091	24.5	+	LTR Transposon YLRCTy2-2
chrXII	645884	646022	24.5	-	Dubious ORF YLR255C
chrVII	756241	756388	24.5	-	PHB1
chrIV	721201	721428	24.5	+	Dubious ORF YDR133C
chrIV	872430	872576	24.5	-	Transposon YDRWTy2-2
chrIV	981780	981926	24.5	-	Transposon YDRWTy2-3
chrII	30253	30399	24.5	-	Transposon YBLWTy2-1
chrXVI	375627	375766	24	+	GLR1
chrXVI	74877	75051	24	+	None
chrXV	236363	236484	24	-	GAL11
chrXV	918636	918777	24	-	LDB19
chrXV	711	865	24	-	YOL166W-A X element
chrXV	974005	974125	24	-	Retrotransposon YOR343W-B
chrXV	90116	90256	24	-	SMF1
chrXIV	665421	665565	24	-	ARE2
chrXIV	289985	290131	24	+	UBP10
chrXII	405393	405579	24	+	ACE2
chrXII	85972	86103	24	+	TPO1
chrXII	189561	189701	24	+	UBR2
chrXI	666105	666604	24	+	None X element
chrXI	464301	464488	24	-	PRY2
chrX	406141	406280	24	+	YJL016W
chrX	19178	19324	24	-	None
chrX	690643	690790	24	-	HIR3
chrVIII	556150	556268	24	+	None ARS824 X element
chrVII	157983	158117	24	+	GTS1
chrVII	352383	352502	24	-	None
chrVII	884770	884906	24	+	PDX1
chrVII	188359	188460	24	-	PMR1
chrVII	152218	152298	24	-	TPN1
chrVII	21809	21941	24	+	ZRT1
chrVI	213016	213130	24	-	None
chrV	400995	401141	24	+	Dubious ORF YER119C-A
chrV	553456	553591	24	-	FAU1
chrV	318493	318632	24	+	None
chrIX	54672	54813	24	-	IMP2
chrIX	19196	19342	24	-	None
chrIX	150506	150652	24	-	SDP1
chrIX	379241	379375	24	+	SQT1
chrIX	23347	23492	24	+	YIL169C
chrIV	1005907	1006023	24	+	CCC2 and Dubious ORF YDR269C
chrIV	205746	205934	24	+	RPO21
chrIV	1289776	1289877	24	-	SIZ1
chrII	665917	666075	24	-	PDB1
chrII	449883	450030	24	+	YMC2
chrI	229949	230118	24	+	None
chrXVI	823111	823235	23.5	-	ASN1
chrXVI	229267	229398	23.5	+	MEX67
chrXIV	734411	734536	23.5	+	BIO3
chrXIV	745327	745495	23.5	-	YNR062C
chrXIV	53491	53629	23.5	-	STB1
chrXII	702946	703064	23.5	+	YLR278C
chrX	147156	147306	23.5	+	TIM17
chrVII	1004958	1005084	23.5	+	GND2
chrVII	449434	449583	23.5	+	PGD1
chrV	134153	134294	23.5	+	GLC3
chrI	75900	76024	23.5	-	RBG1
chrXVI	340177	340334	23	+	CAR1
chrXVI	109517	109654	23	+	FAS2
chrXVI	7045	7191	23	-	None X element
chrXV	160315	160438	23	-	ADH1
chrXV	268813	268962	23	+	GAS5
chrXV	375658	375786	23	+	YOR022C
chrXV	29284	29417	23	+	HPF1
chrXV	24952	25098	23	-	None
chrXV	1083954	1084100	23	+	None X ELELMENT
chrXV	999175	999300	23	+	SOG2
chrXV	797788	797901	23	-	SRL1
chrXV	706204	706305	23	+	Transposon YOR192C-B
chrXIV	678011	678127	23	-	YNR029C
chrXIV	594028	594175	23	+	HDA1
chrXIV	103756	103878	23	-	MRPL10
chrXIV	241500	241646	23	-	None
chrXIV	79298	79459	23	-	RIM21
chrXIV	564172	564273	23	+	TransposonYNLCTy2-1
chrXIII	874058	874181	23	-	ADH2
chrXIII	146035	146181	23	-	None
chrXII	1064313	1064417	23	+	None X element
chrXII	553577	553770	23	+	HMX1
chrXII	515739	515848	23	-	SAM1
chrXII	440673	440798	23	-	STM1
chrXII	944910	945011	23	-	Transposon YLR410W-B
chrXII	977881	977982	23	+	Transposon YLRCTy2-2
chrXI	660	808	23	-	Dubious ORF YKL225W X element
chrXI	583257	583393	23	-	ECM4
chrX	464831	464978	23	-	ILV3
chrX	572987	573127	23	+	MOG1
chrX	62819	62961	23	+	PHO90
chrX	527558	527660	23	+	UTR1
chrVIII	9504	9613	23	-	ARN2
chrVIII	451367	451526	23	+	ENO2
chrVIII	192427	192561	23	+	NCP1
chrVIII	5369	5523	23	-	None X element ARS801
chrVIII	301299	301417	23	+	SFB3
chrVII	753190	753288	23	+	YGR130C
chrVII	337889	338026	23	-	NUP145
chrVII	815165	815266	23	-	Retrotransposon YGR161W-B
chrVII	808909	809056	23	+	RTS3
chrVII	635779	635861	23	-	SMD1 and Dubious ORF YGR073C
chrVII	570880	570981	23	+	Transposon YGRCTy2-1
chrVI	5394	5548	23	-	Dubious ORF YFL063W and ARS600 X element
chrVI	210825	210959	23	-	PTR3
chrVI	211461	211590	23	-	PTR3
chrVI	141631	141732	23	-	Transposon YFL002W-A
chrV	569581	569871	23	+	YER188C-A ARS523 X element
chrV	16884	16982	23	+	DLD3
chrV	461503	461640	23	-	FTR1
chrV	349685	349819	23	-	None
chrV	81625	81747	23	-	RAD23
chrIX	46181	46297	23	+	AIM20
chrIX	302336	302578	23	+	Dubious ORF YIL028W
chrIX	178980	179160	23	-	SGA1
chrIV	969123	969298	23	+	CTA1
chrIV	1474976	1475063	23	-	EMI2
chrIV	57560	57707	23	+	HBT1
chrIV	1523017	1523163	23	+	None
chrIV	1489576	1489707	23	-	YDR524C-B
chrIV	43232	43371	23	-	PTP1
chrIV	875539	875640	23	-	Transposon YDR210W-B
chrIII	315815	315919	23	+	ARS319 X element None
chrIII	247121	247255	23	+	SOL2
chrIII	88529	88630	23	-	Transposon YCL019W
chrII	685995	686109	23	-	ARC40
chrII	119167	119303	23	-	None
chrI	110910	111045	23	-	CCR4
chrI	81100	81273	23	+	FUN19
chrI	229579	229752	23	+	None X element
chrXVI	583575	583707	22.5	-	YPR011C
chrXVI	73720	73866	22.5	+	YAH1 and Dubious ORF YPL251W
chrXV	19945	20079	22.5	-	ENB1
chrXII	459565	459678	22.5	-	NTS2-1
chrXII	468702	468815	22.5	-	NTS2-2
chrXII	903306	903438	22.5	-	ECM19
chrVII	58149	58271	22.5	+	ADE5,7
chrV	460938	461084	22.5	-	FTR1
chrIV	134119	134224	22.5	+	LYS20
chrIV	228117	228222	22.5	+	LYS21
chrIII	261140	261296	22.5	+	TUP1
chrXVI	133239	133343	22	+	FLC1
chrXVI	378614	378753	22	+	None
chrXVI	673954	674088	22	+	YMC1
chrXV	376474	376613	22	+	AHC1
chrXV	74948	75074	22	-	ALR1
chrXV	883871	883995	22	-	CPA1
chrXV	171825	171960	22	-	IRA2
chrXV	218622	218739	22	-	None
chrXV	586771	586917	22	-	None
chrXV	459877	459996	22	-	NRT1
chrXV	509442	509563	22	+	NUP1
chrXV	494456	494594	22	-	TMA46
chrXV	882142	882288	22	+	RAX1
chrXV	341688	341819	22	+	SLG1
chrXV	798149	798303	22	-	SRL1 and Dubious ORF YOR248W
chrXV	699168	699287	22	-	THI72
chrXIV	358303	358449	22	+	MEP2
chrXIV	51256	51385	22	+	SKP2
chrXIV	105647	105772	22	-	WSC2
chrXIII	387644	387771	22	-	AAC1
chrXIII	69096	69197	22	+	CAC2
chrXIII	133614	133704	22	+	DAK1
chrXIII	860290	860424	22	-	LCB1
chrXIII	274096	274183	22	-	MVP1
chrXIII	28082	28228	22	+	None
chrXIII	306647	306776	22	+	None
chrXIII	812134	812278	22	+	ZDS1
chrXII	736674	736785	22	-	ACO1
chrXII	262431	262569	22	+	FRS1
chrXII	329720	329867	22	+	IOC2
chrXII	642309	642442	22	+	None
chrXII	347144	347290	22	-	SEN2
chrXI	369843	369982	22	-	Dubious ORF YKL036C and UGP1
chrXI	217828	217936	22	+	OAC1
chrXI	583623	583740	22	-	MSA2
chrX	360332	360446	22	-	YJL043W
chrX	221921	222015	22	-	IME2
chrX	382534	382650	22	+	KAR2
chrX	160110	160214	22	-	None
chrX	33944	34053	22	-	OPT1
chrX	531223	531346	22	+	OSM1
chrX	689438	689557	22	-	HOM6
chrX	290296	290428	22	+	PRY1
chrX	280007	280118	22	-	TAX4
chrVIII	298180	298267	22	+	YHR097C
chrVIII	533134	533268	22	-	None
chrVIII	514493	514606	22	-	SKN7
chrVII	614819	614934	22	-	ADE6
chrVII	117299	117436	22	+	ARO8
chrVII	982873	982999	22	+	BRF1
chrVII	948553	948747	22	-	DIE2
chrVII	865274	865410	22	-	UBR1
chrVI	97157	97303	22	-	GAT1
chrV	548814	548961	22	+	DMC1
chrV	1463	1728	22	+	YEL077C
chrV	42769	42873	22	+	HHY1
chrV	284369	284510	22	+	None
chrV	116753	116853	22	+	URA3
chrIX	315582	315685	22	+	FAF1
chrIX	390084	390197	22	+	MUC1
chrIX	390525	390657	22	+	MUC1
chrIX	88820	88926	22	+	None
chrIX	267999	268145	22	-	None
chrIX	129448	129565	22	+	SIM1
chrIX	266854	266975	22	+	SYG1
chrIV	36801	36998	22	-	YDL233W
chrIV	59730	59929	22	+	HBT1
chrIV	1289196	1289310	22	-	None
chrIV	1476640	1476780	22	-	None
chrIV	214757	214837	22	+	RGT2
chrIV	95624	95763	22	-	RTN2
chrIV	841803	841928	22	-	RVB1
chrIV	1251045	1251180	22	+	RVS167
chrIV	1387891	1388015	22	-	STP1
chrIV	556172	556277	22	-	TPI1
chrIII	77139	77441	22	-	AGP1
chrIII	163613	163729	22	+	Dubious ORF YCR025C
chrII	610651	610749	22	-	MSI1
chrI	43270	43373	22	-	ACS1
chrI	204823	205171	22	-	FLO1
chrI	57985	58101	22	-	GCV3
chrI	212532	212666	22	-	None
chrI	59749	59866	22	+	PTA1
chrXV	824130	824263	21.5	-	HRK1
chrXIII	673820	673944	21.5	-	PFK2
chrXII	99271	99401	21.5	-	HIF1
chrXII	340198	340316	21.5	+	ICT1
chrXII	177772	177945	21.5	-	MEU1
chrX	426323	426455	21.5	-	CYR1
chrVIII	173948	174105	21.5	+	ERC1
chrVIII	282790	282917	21.5	-	GAR1
chrVII	370992	371147	21.5	-	HSF1 and Dubious ORF YGL072C
chrIV	1476142	1476305	21.5	-	EMI2
chrIV	538791	538911	21.5	-	None
chrIV	287335	287473	21.5	+	PMT1
chrIII	213169	213304	21.5	-	ARE1
chrII	146499	146661	21.5	+	MRPL16
chrI	107194	107323	21.5	+	PMT2
chrXIII	655274	655399	21	+	YMR196W
chrXVI	141903	142006	21	-	BMS1
chrXVI	902709	902803	21	-	GDB1
chrXVI	424859	424992	21	+	YPL068C
chrXVI	295825	295936	21	+	GIP3
chrXVI	75324	75470	21	+	None
chrXVI	455226	455371	21	+	None
chrXVI	432535	432642	21	-	ALD6
chrXVI	447037	447136	21	-	PDR12
chrXVI	893332	893446	21	-	PRP4
chrXV	1040504	1040665	21	+	ALD4
chrXV	474034	474163	21	-	ATX2
chrXV	1032043	1032157	21	+	GPB1
chrXV	29124	29244	21	+	HPF1
chrXV	761800	761974	21	-	ISU2
chrXV	944642	944770	21	-	MRS2 and Dubious ORF YOR333C
chrXV	639184	639388	21	+	YOR161C-C
chrXV	539996	540115	21	-	RPO31
chrXV	358326	358472	21	-	RTS1
chrXV	902738	902866	21	+	SPS4
chrXV	480226	480410	21	-	WHI5
chrXIV	705462	705608	21	-	AGA1
chrXIV	701213	701343	21	-	COQ2 AND Dubious ORF YNR042W
chrXIV	580495	580609	21	-	CRZ1
chrXIV	254474	254655	21	+	YNL208W
chrXIV	13085	13226	21	-	None
chrXIV	599364	599487	21	+	None
chrXIV	52997	53127	21	-	STB1
chrXIV	506790	506912	21	-	YDJ1
chrXIII	347523	347649	21	-	CCS1
chrXIII	45472	45604	21	-	CTK3
chrXIII	913370	913508	21	-	FET4
chrXIII	771707	771800	21	+	GAD1
chrXIII	638454	638553	21	+	GCV2
chrXIII	491419	491559	21	+	HFD1
chrXIII	408334	408540	21	-	NAT4
chrXIII	29029	29172	21	-	NDI1
chrXIII	70060	70201	21	+	CUE4 and YML100W-A
chrXIII	81748	81879	21	+	RAD10
chrXIII	624584	624728	21	+	RGM1
chrXIII	175776	175884	21	-	RSE1
chrXIII	790750	790870	21	-	TPS3
chrXIII	716831	716952	21	+	UBP8
chrXIII	244656	244779	21	-	UBX2
chrXII	419156	419302	21	+	NHA1
chrXII	906505	906642	21	-	None
chrXII	915012	915153	21	+	None
chrXII	245559	245663	21	-	YLR050C
chrXII	108944	109057	21	+	COX 19
chrXII	917200	917331	21	-	SKI2
chrXII	414619	414709	21	-	SLX4
chrXII	251591	251729	21	-	SPT8
chrXII	387205	387325	21	+	YPS1
chrXI	570398	570533	21	-	BET3
chrXI	539985	540109	21	+	DYN1
chrXI	382891	383019	21	+	MAE1 and YKL030W
chrXI	533693	533826	21	+	None
chrXI	122698	122836	21	-	SNU114
chrX	438513	438639	21	+	AVT1
chrX	491598	491743	21	+	CPR7
chrX	604965	605110	21	+	IME1
chrX	635820	635961	21	-	YJR111C
chrX	708807	708923	21	-	DAN1
chrX	96501	96613	21	+	RFA3
chrX	148283	148380	21	+	YAK1
chrVIII	282943	283081	21	-	GAR1
chrVIII	37066	37187	21	-	GUT1
chrVIII	26629	26763	21	+	MUP3
chrVIII	380565	380682	21	-	YHR140W
chrVIII	398807	398940	21	+	PEX28
chrVIII	235952	236092	21	-	TRM5
chrVIII	187252	187365	21	-	VMA10
chrVIII	498701	498833	21	+	YHR199C-A_mRNA and NBL1
chrVII	310631	310726	21	-	None
chrVII	778523	778653	21	+	None
chrVII	844149	844271	21	+	RBG2
chrVII	808769	808870	21	+	RTS3
chrVII	709039	709153	21	-	Transposon YGR109W-B
chrVII	446786	446884	21	-	TRP5
chrVI	23589	23673	21	+	DAK2
chrVI	106625	106762	21	+	Dubious ORF YFL015W-A and Dubious ORF YFL015C
chrVI	96645	96761	21	-	GAT1
chrVI	254656	254763	21	+	HXK1
chrVI	11181	11322	21	-	None
chrVI	55546	55667	21	-	YPT1
chrV	332024	332178	21	+	AIM10 and Dubious ORF YER087C-A
chrV	208360	208497	21	+	CHO1
chrV	305933	306065	21	-	None
chrV	566930	567070	21	-	None
chrV	569248	569349	21	-	None ARS523 X element
chrIX	123853	123964	21	+	KGD1
chrIX	257469	257590	21	-	None
chrIX	430386	430517	21	-	None
chrIX	207142	207256	21	-	Retrotransposon YIL082W-A
chrIX	251720	251854	21	-	VHR1
chrIX	175494	175714	21	+	XBP1
chrIX	243375	243491	21	-	YRB2
chrIV	465145	465253	21	-	Dubious ORF YDR010C
chrIV	61084	61229	21	+	FMP45
chrIV	98833	98939	21	-	MRPL11
chrIV	147612	147757	21	-	None
chrIV	410974	411092	21	-	None
chrIV	621748	621863	21	+	None
chrIV	802823	802961	21	-	None
chrIV	835901	836029	21	-	None
chrIV	427383	427673	21	+	NOP1
chrIV	714914	715034	21	+	SAC6 and YDR129C_mRNA
chrIV	462377	462506	21	+	TRP1 and Dubious ORF YDR008C
chrIII	135914	136050	21	-	ADP1
chrIII	211302	211401	21	-	BUD23 and Dubious ORF YCR047W-A
chrIII	13715	13861	21	+	HMLALPHA1
chrIII	200875	201021	21	+	MATALPHA1 and Dubious ORF YCR041W
chrIII	294403	294549	21	+	HMR, Dubious ORF YCR097W-A and ARS318
chrIII	62818	62942	21	-	MXR2
chrIII	63033	63148	21	+	MXR2
chrIII	210636	210772	21	+	None
chrIII	108955	109081	21	-	None ARS307
chrII	463592	463735	21	+	CYC8
chrII	465006	465125	21	-	CYC8
chrII	9515	9618	21	+	None
chrII	89730	89864	21	+	None
chrII	679445	679577	21	+	None
chrII	665707	665844	21	-	PDB1
chrII	782155	782351	21	-	SNF5
chrI	114009	114149	21	-	ATS1
chrI	191193	191321	21	-	YAT1
chrXV	988086	988205	20.5	-	PUT4
chrXIV	391049	391182	20.5	-	ESBP6
chrXIV	453917	454033	20.5	-	NST1
chrXIV	20040	20167	20.5	-	PEX6
chrXIII	222976	223089	20.5	+	RPS18B
chrXII	567238	567317	20.5	-	CRR1
chrVII	361154	361231	20.5	-	DBP3
chrVII	640943	641059	20.5	-	YGR079W
chrVI	228113	228235	20.5	-	RSC8
chrVI	229042	229181	20.5	+	RSC8
chrV	277323	277431	20.5	+	FCY22
chrIX	29514	29648	20.5	+	None
chrIV	140792	140893	20.5	+	DLD2
chrIV	504337	504466	20.5	-	PST2
chrIV	1338273	1338409	20.5	+	THI74
chrIII	214261	214545	20.5	+	YCR051W
chrIII	240777	240915	20.5	-	RSA4
chrIII	242300	242420	20.5	+	RSA4
chrII	644742	644859	20.5	+	None
chrII	565362	565472	20.5	+	YSY6
chrI	61611	61757	20.5	+	ERV46
chrI	205687	205797	20.5	-	FLO1
chrI	25574	25684	20.5	+	FLO9
chrII	221666	221794	20	-	Transposon YBL005W-B
chrXVI	498506	498618	20	+	ERG10
chrXVI	341064	341258	20	-	GDE1
chrXVI	426899	427037	20	-	YPL066W
chrXVI	27421	27553	20	+	YPL272C
chrXVI	717765	717855	20	+	YPR091C
chrXVI	72980	73123	20	+	VIK1
chrXVI	209076	209181	20	+	PPQ1
chrXVI	264106	264243	20	+	RAD53
chrXVI	815352	815456	20	-	TAZ1
chrXVI	307091	307230	20	+	TBF1
chrXVI	149113	149251	20	+	THI6
chrXVI	494209	494345	20	+	TRM44
chrXVI	428046	428152	20	-	VPS28
chrXV	396817	396953	20	-	AKR2
chrXV	74752	74851	20	-	ALR1
chrXV	383874	384005	20	+	CIN5
chrXV	388254	388358	20	-	DFG16
chrXV	377916	378049	20	+	Dubious ORF YOR024W
chrXV	927759	927848	20	+	MYO2
chrXV	43035	43137	20	-	None
chrXV	301242	301381	20	+	None
chrXV	481926	482051	20	-	None
chrXV	630630	630761	20	+	None
chrXV	1039177	1039312	20	-	NUD1
chrXV	570351	570483	20	-	ORT1
chrXV	502423	502544	20	-	YOR093C
chrXV	280228	280339	20	-	TSR4
chrXV	68465	68598	20	+	PFK27
chrXV	881929	882057	20	+	RAX1
chrXV	180683	180782	20	+	REX4
chrXV	543601	543745	20	-	RPO31
chrXV	904762	904858	20	-	SFG1
chrXV	109836	109973	20	+	SHR5
chrXV	224584	224685	20	-	THI20
chrXV	835320	835410	20	-	TPO4
chrXIV	184442	184543	20	-	YNL247W
chrXIV	395950	396027	20	+	NMA111
chrXIV	88032	88165	20	-	PCL1
chrXIII	435329	435485	20	+	ADH3
chrXIII	166397	166543	20	-	CYB2
chrXIII	923584	923717	20	+	Dubious ORF YMR326C
chrXIII	821830	821984	20	-	FCP1
chrXIII	705725	705862	20	-	TRS130
chrXIII	539734	539867	20	+	GID8
chrXIII	336274	336419	20	-	HOF1
chrXIII	362163	362291	20	+	LTR Transposon YMRCTy1-3
chrXIII	489687	489823	20	-	MYO5
chrXIII	34343	34468	20	-	NAB6
chrXIII	5262	5398	20	-	None
chrXIII	325785	325892	20	+	None
chrXIII	158004	158143	20	-	NTE1
chrXIII	196120	196234	20	-	TRNA (tP(UGG)M)
chrXIII	513645	513741	20	-	PKR1
chrXIII	241046	241153	20	+	PPZ1
chrXII	446310	446456	20	-	ACS2
chrXII	948793	948906	20	-	BER1
chrXII	1004462	1004596	20	-	CNA1
chrXII	247346	247483	20	-	IES3
chrXII	358289	358380	20	-	MDN1
chrXII	791304	791436	20	+	MID3
chrXII	5386	5522	20	-	None
chrXII	10921	11057	20	-	None
chrXII	1024634	1024744	20	+	YLR445W
chrXII	689354	689468	20	+	PIG1
chrXII	499297	499400	20	+	RPS31
chrXII	860914	861038	20	+	SSQ1
chrXII	765355	765451	20	-	TAD3
chrXII	613647	613764	20	+	THI7
chrXII	846438	846584	20	-	VPS38
chrXI	243839	243970	20	-	GFA1
chrXI	273770	273868	20	-	MIF2
chrXI	390172	390287	20	+	None
chrXI	68288	68425	20	+	PTK1
chrXI	616040	616163	20	+	PTR2
chrXI	220760	220852	20	+	SBA1
chrXI	502583	502727	20	-	SPO14
chrXI	40171	40306	20	+	UBA1
chrX	277245	277371	20	+	ALY2
chrX	640955	641165	20	-	YJR116W
chrX	569121	569251	20	-	HAM1
chrX	693257	693378	20	+	HIR3
chrX	317717	317837	20	-	LAS21
chrX	577893	578054	20	-	MIR1
chrX	36533	36660	20	+	None
chrX	313924	314063	20	+	None
chrX	35833	35978	20	-	OPT1
chrX	526247	526478	20	-	WITH CYC1
chrX	182780	182896	20	+	SPT10
chrX	169338	169440	20	-	URA2
chrX	389935	390012	20	+	VPS53
chrVIII	383857	383965	20	+	CHS7
chrVIII	384391	384531	20	+	CHS7
chrVIII	167202	167330	20	+	DAP2
chrVIII	22047	22148	20	-	EFM1
chrVIII	174946	175153	20	+	ERC1
chrVIII	362279	362414	20	+	FUR1
chrVIII	416567	416700	20	+	KEL1
chrVIII	505654	505792	20	-	None
chrVIII	439732	439856	20	+	THP2
chrVII	906167	906278	20	-	ADE3
chrVII	455433	455567	20	-	ALK1
chrVII	307540	307636	20	-	ARC1
chrVII	63521	63598	20	+	EMC4
chrVII	789929	790016	20	-	YGR149W
chrVII	963385	963541	20	+	YGR237C
chrVII	420238	420359	20	-	HEM2
chrVII	260638	260739	20	-	ITC1
chrVII	119659	119785	20	-	MCM6
chrVII	81932	82071	20	+	NIF3
chrVII	197164	197302	20	-	None
chrVII	1073222	1073353	20	-	None
chrVII	645	749	20	-	None X element
chrVII	217679	217789	20	-	NUT1
chrVII	371299	371438	20	-	Dubious ORF YGL072C
chrVII	998718	998836	20	-	PUP2
chrVII	454298	454389	20	-	STT3
chrVII	587125	587242	20	-	TFC4
chrVII	124140	124265	20	+	YIP4
chrVI	167181	167299	20	-	AIM13
chrVI	35548	35651	20	-	ALR2
chrVI	126905	127027	20	-	BLM10
chrVI	78414	78525	20	-	CAK1
chrVI	204667	204805	20	+	HIS2
chrVI	106133	106270	20	-	MDJ1
chrVI	249560	249688	20	-	PRE4
chrVI	153523	153630	20	+	RPN11
chrV	400207	400284	20	+	AVT6
chrV	393614	393711	20	+	BOI2
chrV	514230	514341	20	+	DNF1
chrV	277971	278112	20	+	FCY22
chrV	285264	285410	20	-	ICL1
chrV	155574	155685	20	-	MNN1
chrV	269014	269154	20	+	None
chrV	9726	9848	20	+	None ARS504
chrV	370496	370633	20	+	NUP157
chrV	302761	302890	20	-	VTC1
chrV	426641	426744	20	+	PMD1
chrV	427565	427678	20	+	PMD1
chrV	107699	107802	20	+	RIP1
chrV	424758	424884	20	+	SNORNA SNR4
chrV	78471	78584	20	+	UTR2
chrIX	291308	291404	20	+	BCY1
chrIX	44157	44297	20	-	BNR1
chrIX	292520	292629	20	-	None
chrIX	25046	25187	20	-	YIL169C
chrIX	123535	123647	20	+	KGD1
chrIX	270452	270598	20	+	MET30
chrIX	333921	334030	20	-	TIR3
chrIV	257515	257645	20	+	ATG20
chrIV	62694	62943	20	+	CDC13
chrIV	1524670	1524761	20	+	Dubious ORF YDR543C
chrIV	175789	175913	20	-	YDL156W
chrIV	927461	927659	20	-	HEM1
chrIV	335238	335384	20	-	IDP1
chrIV	1247215	1247330	20	+	MUS81
chrIV	976599	976705	20	-	None
chrIV	1201180	1201296	20	-	None
chrIV	1279113	1279244	20	-	None
chrIV	1358912	1358995	20	+	None
chrIV	781369	781507	20	-	CWC15
chrIV	1416672	1416749	20	-	PEX29
chrIV	1432003	1432137	20	+	PKH1
chrIV	207261	207396	20	+	RPO21
chrIV	929506	929636	20	+	RTN1
chrIV	160070	160162	20	+	SFA1
chrIV	1486876	1486980	20	-	SPS1
chrIV	749139	749259	20	+	SWI5
chrIV	1299639	1299736	20	+	SYF5
chrIV	803531	803659	20	-	Transposon YDR170W-A
chrIV	1267633	1267739	20	+	UTP5
chrIV	1425257	1425392	20	+	VPS72
chrIII	239797	239932	20	-	CPR4
chrIII	66101	66247	20	-	HIS4
chrIII	108614	108699	20	-	IDB16
chrIII	253594	253716	20	-	PTC6
chrIII	31760	31869	20	+	SPB1
chrIII	3612	3721	20	+	Transposon YCLWTy5-1
chrIII	260340	260466	20	-	TUP1
chrII	456062	456225	20	-	AIM3
chrII	774178	774311	20	-	YBR285W
chrII	547199	547334	20	-	SPP381
chrI	33569	33696	20	-	BDH2
chrI	111753	111887	20	+	CCR4

### Sheet: b. Genes quantified
chr	Total sirtas	intergenic	intragenic	coding	template	Subtel	subtel intergenic	subtel intragenic
1	22	6	16	5	11	3	3	0
2	33	9	24	11	13	4	4	0
3	33	7	26	11	15	4	4	0
4	83	20	63	24	39	6	5	1
5	42	12	30	19	11	5	2	3
6	29	5	24	9	15	2	2	0
7	67	17	50	21	29	5	4	1
8	37	8	29	16	13	6	5	1
9	36	11	25	9	16	2	2	0
10	48	9	39	12	27	3	3	0
11	24	5	19	7	12	4	4	0
12	64	14	50	21	29	10	5	5
13	53	9	44	22	22	7	6	1
14	39	7	32	17	15	4	2	2
15	73	10	63	23	40	5	1	4
16	45	10	35	14	21	5	4	1
	728	159	569	241	328	75	56
	%intergenic	%intragenic	%intragenic coding	%intragenic in template	%intergenic in sub tel	%subtel intergenic	%intergenic that is in the subtel
	21.8407	78.1593	42.355	57.645	35.2201	74.6667	35.2201
