## Supplementary File 10 for "A comprehensive map of hotspots of de novo telomere addition in *Saccharomyces cerevisiae*"

### Sheet: Sheet1
Codon	Amino acid	Percent		Codon	Amino acid	Percent
CAA	Gln	2.73		TTG	Leu	2.72
AAC	Asn	2.48		GTT	Val	2.21
ACC	Thr	1.27		GGT	Gly	2.39
CCA	Pro	1.83		TGG	Trp	1.04
CCC	Pro	0.68		GGG	Gly	0.6
CAC	His	0.78		GTG	Val	1.08
ACA	Thr	1.78		TGT	Cys	0.81	Total TG + CA
	CA Total	11.55			TG Total	10.85	22.4
Supplementary File 10. CA- and TG-rich codons are not used at unusually high frequencies. Codon usage is obtained from https://www.kazusa.or.jp/codon/cgi-bin/showcodon.cgi?species=4932. CA- and TG-rich codons (excluding TTT and AAA) are found at a total percentage of 22.4%. This value is very close to the 22.9% expected (14 of the possible 61 amino acid-encoding triplets). Note that CA- and TG-ri…
